# Genomic Diversity in a Population of Spodoptera frugiperda Nucleopolyhedrovirus

**DOI:** 10.1101/2020.10.27.358317

**Authors:** Tomás Masson, María Laura Fabre, Matias Luis Pidre, José María Niz, Marcelo Facundo Berretta, Víctor Romanowski, María Leticia Ferrelli

## Abstract

Spodoptera frugiperda multiple nucleopolyhedrovirus (SfMNPV) represents a strong candidate to develop environmental-friendly pesticides against the fall armyworm (*Spodoptera frugiperda*), a widespread pest that poses a severe threat to different crops around the world. However, little is known regarding the genomic diversity present inside SfMNPV isolates and how it shapes the interactions between virus and host. Here, the genomic diversity present inside an isolate of SfMNPV was explored using high-throughput sequencing for the first time. We identified 704 intrahost single nucleotide variants, from which 184 are nonsynonymous mutations distributed among 82 different coding sequences. We detected several structural variants affecting SfMNPV genome, including two previously reported deletions inside the *egt* region. A comparative analysis between polymorphisms present in different SfMNPV isolates and our intraisolate diversity data suggests that coding regions with higher genetic diversity are associated with oral infectivity or unknown functions. In this context, through molecular evolution studies we provide evidence of diversifying selection acting on *sf29*, a putative collagenase which could contribute to the oral infectivity of SfMNPV. Overall, our results contribute to deepen our understanding of the coevolution between SfMNPV and the fall armyworm and will be useful to improve the applicability of this virus as a biological control agent.

**Highlights:**

- We characterized the genomic diversity within a population of SfMNPV.
- Coding regions with higher genetics diversity are associated with oral infectivity or unknown functions.
- Several structural variants contribute to the genomic diversity of SfMNPV.
- *Sf29*, a putative collagenase, shows signs of adaptive evolution.
