## Supplementary Table 1 for "Genomic Diversity in a Population of Spodoptera frugiperda Nucleopolyhedrovirus"

ORF_number	Start	Stop	Polarity	Gene	Protein	SfMNPV-3AP2_ortholog	AcMNPV_ortholog
ORF1	1	741	+	polh	Polyhedrin	sf1	ac8
ORF2	806	2194	-	orf1629	PP78/82	sf2	ac9
ORF3	2193	3029	+	pk-1	PK-1	sf3	ac10
ORF4	3086	4501	-	hoar	HOAR	sf4	-
ORF5	4557	4727	-	sf5	Sf5	sf5	-
ORF6	4727	4900	-	sf6	Sf6	sf6	-
ORF7	4837	5124	+	sf7	Sf7	sf7	-
ORF8	5135	6589	+	sf8	Sf8	sf8	-
ORF9	6773	7888	+	pif-5	PIF-5	sf9	ac148
ORF10	8082	9173	+	me53	ME53	sf10	ac139
ORF11	11019	11177	-	sf11	Sf11	sf11	-
ORF12	11176	13284	+	efp	F-protein	sf12	ac23
ORF13	13403	13693	-	gp16	GP16		sf13
ORF14	13710	14423	-	p24	P24	sf14	ac129
ORF15	14471	14806	+	sf15	Sf15	sf15	-
ORF16	14763	15404	+	lef-2	LEF-2	sf16	ac6
ORF17	15450	16601	-	38.7k	38.7K	sf17	ac13
ORF18	16605	17324	-	lef-1	LEF-1	sf18	ac14
ORF19	17315	17734	+	sf19	Sf19	sf19	-
ORF20	17715	18734	-	v-cath	Cathepsin	sf20	ac127
ORF21	18852	19907	-	lef-7	LEF-7	sf21	ac125
ORF22	19937	21631	+	chiA	Chitinase	sf22	ac126
ORF23	21888	22553	+	sf23	Sf23	sf23	-
ORF24	22664	23446	+	gp37	GP37	sf24	ac64
ORF25	23443	23946	-	ptp-2	PTP-2	sf25	-
ORF26	24042	25619	+	egt	EGT	sf26	ac15
ORF27	25806	26330	+	sf27	Sf27	sf27	-
ORF28	26337	26984	+	sf28	Sf28	sf28	ac17
ORF29	27004	29643	-	sf29	Sf29	sf29	-
ORF30	29754	30308	+	sf30	Sf30	sf30	-
ORF31	30387	30914	+	pkip-1	PKIP-1	sf31	ac24
ORF32	30946	31464	-	sf32	Sf32	sf32	-
ORF33	31427	32323	-	arif-1	ARIF-1	sf33	ac20/21
ORF34	32220	33416	+	pif-2	PIF-2	sf34	ac22
ORF35	33434	35023	+	pif-1	PIF-1	sf35	ac119
ORF36	35031	35288	+	sf36	Sf36	sf36	ac120
ORF37	35285	36427	-	fgf	FGF	sf37	ac32
ORF38	36670	37386	+	sf38	Sf38	sf37	-
ORF39	37428	38645	-	alk-exo	Alkaline-exonuclease	sf39	ac133
ORF40	39182	39520	-	sf40	Sf40	sf40	ac19
ORF41	39519	40673	+	sf41	Sf41	sf41	ac18
ORF42	40688	41059	-	sf42	Sf42	sf42	-
ORF43	41123	42310	-	sf43	Sf43	sf43	-
ORF44	42518	43309	+	sf44	Sf44	sf44	-
ORF45	43324	44322	-	pep	PEP	sf45	ac131
ORF46	44410	44718	-	sf46	Sf46	sf46	ac117
ORF47	44648	44956	-	sf47	Sf47	sf47	-
ORF48	45017	45478	-	sod	SOD	sf48	ac31
ORF49	45547	46176	+	pif-3	PIF-3	sf49	ac115
ORF50	46178	46609	+	sf50	Sf50	sf50	-
ORF51	46591	48144	+	sf51	Sf51	sf51	-
ORF52	48167	48820	+	sf52	Sf52	sf52	ac106/107
ORF53	48857	49963	-	sf53	Sf53	sf53	ac33
ORF54	50507	50941	+	dutpase	dUTPase	sf54	-
ORF55	51007	51627	+	sf55	Sf55	sf55	-
ORF56	51694	52527	+	p13	P13	sf56	-
ORF57	52587	54677	+	odv-e66	ODV-E66	sf57	ac46
ORF58	54670	55014	-	sf58	Sf58	sf58	ac108
ORF59	55043	56113	-	odv-ec43	ODV-EC43	sf59	ac109
ORF60	56097	56276	-	pif-7	PIF-7	sf60	ac110
ORF61	56273	57988	-	vp80	VP80	sf61	ac104
ORF62	58030	59160	+	p45	P45	sf62	ac103
ORF63	59135	59440	+	p12	P12	sf63	ac102
ORF64	59463	60614	+	p40	P40	sf64	ac101
ORF65	60685	60906	+	p6.9	P6.9	sf65	ac100
ORF66	60903	61733	-	lef-5	LEF-5	sf66	ac99
ORF67	61632	62534	+	38k	38K	sf67	ac98
ORF68	62546	63001	+	sf68	ChtB2	sf68	ac150
ORF69	62998	64002	-	bro	BRO	sf69	-
ORF70	64062	64490	-	sf70	Sf70	sf70	-
ORF71	64554	65060	-	pif-4	PIF-4	sf71	ac96
ORF72	65032	68718	+	dnahel	DNA-helicase	sf72	ac95
ORF73	68796	69446	-	odv-e25	ODV-E25	sf73	ac94
ORF74	69443	69922	-	p18	P18	sf74	ac93
ORF75	69924	70682	+	p33	P33	sf75	ac92
ORF76	70726	72105	-	lef-4	LEF-4	sf76	ac90
ORF77	72104	73090	+	vp39	VP39	sf77	ac89
ORF78	73303	74679	+	cg30	CG30	sf78	ac88
ORF79	74763	77207	-	pif-8	PIF-8	sf79	ac83
ORF80	77176	77766	+	tlp20	TLP20	sf80	ac82
ORF81	77573	78307	+	ac81-like	Ac81-like	sf81	ac81
ORF82	78273	79271	+	gp41	GP41	sf82	ac80
ORF83	79296	79643	+	ac78-like	Ac78-like	sf83	ac78
ORF84	79645	80748	+	vlf-1	VLF-1	sf84	ac77
ORF85	81189	81356	-	sf85	Sf85	sf85	-
ORF86	81470	82228	-	p26a	P26a	sf86	-
ORF87	82276	83139	-	iap-0	IAP-2	sf87	ac71
ORF88	83042	83842	-	mtase-1	MTase	sf88	ac69
ORF89	83835	84209	-	pif-6	PIF-6	sf89	ac68
ORF90	84208	85374	+	lef-3	LEF-3	sf90	ac67
ORF91	85436	87574	-	desmoplakin	Desmoplakin	sf91	ac66
ORF92	87576	90695	+	dnapol	DNA-polymerase	sf92	ac65
ORF93	90731	91117	-	sf93	Sf93	sf93	ac75
ORF94	91144	91401	-	sf94	Sf94	sf94	ac76
ORF95	91494	91865	+	sf95	Sf95	sf95	-
ORF96	91840	92340	+	sf96	Sf96	sf96	-
ORF97	92393	93889	-	lef-9	LEF-9	sf97	ac62
ORF98	93948	94535	+	fp25k	FP25K	sf98	ac61
ORF99	94726	96849	+	94k	94K	sf99	ac134
ORF100	96933	97205	+	sf100	Sf100	sf100	ac60
ORF101	97222	97800	+	sf101	Sf101	sf101	ac58/59
ORF102	97793	98278	-	sf102	Sf102	sf102	ac57
ORF103	98513	98890	-	sf103	Sf103	sf103	-
ORF104	98781	99125	-	sf104	Sf104	sf104	ac55
ORF105	99088	100098	-	vp1054	VP1054	sf105	ac54
ORF106	99959	100186	-	lef-10	LEF-10	sf106	ac53a
ORF107	100170	100373	+	sf107	Sf107	sf107	-
ORF108	100391	101290	+	sf108	Sf108	sf108	-
ORF109	101295	101708	-	ac53-like	Ac53-like	sf109	ac53
ORF110	101764	102303	+	sf110	Sf110	sf110	ac52
ORF111	102451	102804	-	sf110a	Sf110a	-	-
ORF112	103206	104066	+	iap-3	IAP-3	sf111	ac27
ORF113	104114	105307	-	bjdp	BJDP	sf112	ac51
ORF114	105328	107973	+	lef-8	LEF-8	sf113	ac50
ORF115	108057	108236	-	sf114	Sf114	sf114	ac43
ORF116	108239	110368	-	odv-e66b	ODV-E66b	sf115	-
ORF117	110398	111597	+	p47	P47	sf116	ac40
ORF118	111680	112306	+	sf117	Sf117	sf117	-
ORF119	112354	112905	+	sf118	Sf118	sf118	-
ORF120	112974	113708	+	adprase	ADPRase	sf119	ac38
ORF121	113603	114004	+	lef-11	LEF-11	sf120	ac37
ORF122	113976	114905	+	39k	39K	sf122	ac36
ORF123	114934	115272	+	sf122	Sf122	sf122	-
ORF124	115330	115533	-	sf123	Sf123	sf123	-
ORF125	115527	115769	-	v-ubi	Ubiquitin	sf124	ac35
ORF126	115812	116348	+	sf125	Sf125	sf125	ac34
ORF127	116760	117161	-	sf126	Sf126	sf126	ac26
ORF128	117255	118247	+	dbp	DBP	sf128	ac25
ORF129	118264	118731	+	lef-6	LEF-6	sf128	ac28
ORF130	118764	119048	-	sf129	Sf129	sf129	-
ORF131	118875	119051	+	sf130	Sf130	sf130	ac29
ORF132	119122	119961	+	p26b	P26b	sf131	ac136
ORF133	119948	120265	+	p10	P10	sf132	ac137
ORF134	120342	121232	-	sf133	Sf133	sf133	-
ORF135	121251	123191	-	pif-0	PIF-0	sf134	ac138
ORF136	123244	123564	+	sf135	Sf135	sf135	-
ORF137	123614	125662	-	ie-1	IE-1	sf136	ac147
ORF138	125692	126336	+	sf137	Sf137	sf137	ac146
ORF139	126373	126651	-	sf138	ChtB1	sf138	ac145
ORF140	126655	127506	-	odv-ec27	ODV-EC27	sf139	ac144
ORF141	127531	127776	-	odv-e18	ODV-E18	sf140	ac143
ORF142	127782	129164	-	p49	P49	sf141	ac142
ORF143	129179	129889	-	ie-0	IE-0	sf142	ac141
ORF144	129976	132492	-	rr-1	RR-1	sf143	-
