## Supplementary Table 2 for "Genomic Diversity in a Population of Spodoptera frugiperda Nucleopolyhedrovirus"

Position	Reference	Alternative	Frequence	Variant_class	Gene	Gene_class	AA_variant	polarity_change
98	A	C	0.003845	missense_variant	polh	Non-core gene	p.Lys33Thr	+
273	C	T	0.103167	synonymous_variant	polh	Non-core gene	p.Ser91Ser	-
474	G	A	0.024921	synonymous_variant	polh	Non-core gene	p.Glu158Glu	-
543	T	C	0.104833	synonymous_variant	polh	Non-core gene	p.Val181Val	-
1025	C	T	0.100709	synonymous_variant	orf1629	Non-core gene	p.Leu390Leu	-
1309	T	C	0.104958	missense_variant	orf1629	Non-core gene	p.Ile296Val	-
1391	G	C	0.010092	synonymous_variant	orf1629	Non-core gene	p.Pro268Pro	-
1391	G	T	0.023878	synonymous_variant	orf1629	Non-core gene	p.Pro268Pro	-
1418	G	A	0.262583	synonymous_variant	orf1629	Non-core gene	p.Ala259Ala	-
1430	G	A	0.262602	synonymous_variant	orf1629	Non-core gene	p.Ser255Ser	-
1528	G	A	0.298123	synonymous_variant	orf1629	Non-core gene	p.Leu223Leu	-
1724	C	T	0.308133	synonymous_variant	orf1629	Non-core gene	p.Thr157Thr	-
2212	C	A	0.008445	missense_variant	pk-1	Non-core gene	p.Thr7Asn	-
2227	T	A	0.002946	missense_variant	pk-1	Non-core gene	p.Met12Lys	+
2459	G	A	0.248541	synonymous_variant	pk-1	Non-core gene	p.Thr89Thr	-
2582	A	C	0.005703	missense_variant	pk-1	Non-core gene	p.Glu130Asp	-
2624	C	T	0.353297	synonymous_variant	pk-1	Non-core gene	p.Asp144Asp	-
2837	C	T	0.226688	synonymous_variant	pk-1	Non-core gene	p.Phe215Phe	-
2879	A	G	0.234629	synonymous_variant	pk-1	Non-core gene	p.Leu229Leu	-
3068	C	T	0.261153	upstream_gene_variant	-	-	-	-
3074	C	A	0.005035	upstream_gene_variant	-	-	-	-
3076	T	A	0.00562	upstream_gene_variant	-	-	-	-
3236	C	T	0.187142	synonymous_variant	hoar	Non-core gene	p.Glu422Glu	-
3530	A	G	0.040964	synonymous_variant	hoar	Non-core gene	p.Ile324Ile	-
3656	T	G	0.003187	synonymous_variant	hoar	Non-core gene	p.Val282Val	-
4079	G	A	0.026458	synonymous_variant	hoar	Non-core gene	p.Ile141Ile	-
4689	A	G	0.031087	synonymous_variant	sf5	Non-core gene	p.Val13Val	-
4719	G	A	0.027038	synonymous_variant	sf5	Non-core gene	p.Phe3Phe	-
4733	T	C	0.028542	synonymous_variant	sf6	Non-core gene	p.Pro56Pro	-
4796	T	C	0.028295	synonymous_variant	sf6	Non-core gene	p.Lys35Lys	-
5260	C	T	0.34018	synonymous_variant	sf8	Non-core gene	p.Ile42Ile	-
5995	A	G	0.084011	synonymous_variant	sf8	Non-core gene	p.Leu287Leu	-
6203	A	T	0.044011	missense_variant	sf8	Non-core gene	p.Thr357Ser	-
6401	C	T	0.404831	synonymous_variant	sf8	Non-core gene	p.Leu423Leu	-
6550	A	G	0.498274	synonymous_variant	sf8	Non-core gene	p.Lys472Lys	-
6702	A	T	0.092823	upstream_gene_variant	-	-	-	-
6715	C	T	0.093137	upstream_gene_variant	-	-	-	-
6826	A	C	0.286488	synonymous_variant	pif-5	Core gene	p.Ser18Ser	-
6973	A	T	0.290255	missense_variant	pif-5	Core gene	p.Glu67Asp	-
7453	C	T	0.07357	synonymous_variant	pif-5	Core gene	p.Asp227Asp	-
7630	T	C	0.06993	synonymous_variant	pif-5	Core gene	p.Phe286Phe	-
7819	G	A	0.445187	synonymous_variant	pif-5	Core gene	p.Gln349Gln	-
8642	G	A	0.053581	synonymous_variant	me53	Non-core gene	p.Lys187Lys	-
8669	G	A	0.037305	synonymous_variant	me53	Non-core gene	p.Lys196Lys	-
8851	C	A	0.036323	missense_variant	me53	Non-core gene	p.Thr257Asn	-
9183	A	G	0.001826	upstream_gene_variant	-	-	-	-
9188	C	G	0.00299	upstream_gene_variant	-	-	-	-
9245	T	C	0.175558	upstream_gene_variant	-	-	-	-
9248	A	T	0.009056	upstream_gene_variant	-	-	-	-
9283	T	C	0.004836	upstream_gene_variant	-	-	-	-
9303	G	A	0.300225	upstream_gene_variant	-	-	-	-
9547	T	C	0.002504	upstream_gene_variant	-	-	-	-
9599	C	A	0.005956	upstream_gene_variant	-	-	-	-
9803	A	C	0.012888	upstream_gene_variant	-	-	-	-
9812	T	C	0.007088	upstream_gene_variant	-	-	-	-
9827	A	T	0.005995	upstream_gene_variant	-	-	-	-
10224	T	C	0.004801	upstream_gene_variant	-	-	-	-
10244	A	G	0.003999	upstream_gene_variant	-	-	-	-
10428	G	A	0.392324	upstream_gene_variant	-	-	-	-
10830	G	A	0.235504	upstream_gene_variant	-	-	-	-
10867	C	A	0.008106	upstream_gene_variant	-	-	-	-
10879	T	A	0.336714	upstream_gene_variant	-	-	-	-
11211	A	G	0.386287	synonymous_variant	efp	Non-core gene	p.Thr12Thr	-
12084	C	T	0.340726	synonymous_variant	efp	Non-core gene	p.Thr303Thr	-
12150	C	T	0.339107	synonymous_variant	efp	Non-core gene	p.Val325Val	-
12387	T	C	0.46212	synonymous_variant	efp	Non-core gene	p.Cys404Cys	-
12696	A	G	0.196697	synonymous_variant	efp	Non-core gene	p.Leu507Leu	-
12823	T	C	0.307922	synonymous_variant	efp	Non-core gene	p.Leu550Leu	-
12825	A	G	0.308165	synonymous_variant	efp	Non-core gene	p.Leu550Leu	-
13204	C	A	0.003525	missense_variant	efp	Non-core gene	p.Pro677Thr	+
13329	G	T	0.005146	upstream_gene_variant	-	-	-	-
13341	G	T	0.003413	upstream_gene_variant	-	-	-	-
13900	C	T	0.004451	missense_variant	p24	Non-core gene	p.Ser175Asn	-
13911	A	G	0.023922	synonymous_variant	p24	Non-core gene	p.Asn171Asn	-
14082	G	A	0.43926	synonymous_variant	p24	Non-core gene	p.Arg114Arg	-
14202	G	A	0.498627	synonymous_variant	p24	Non-core gene	p.Val74Val	-
14208	A	G	0.495934	synonymous_variant	p24	Non-core gene	p.Pro72Pro	-
14244	A	G	0.502168	synonymous_variant	p24	Non-core gene	p.Leu60Leu	-
14671	T	C	0.371901	synonymous_variant	sf15	Non-core gene	p.Arg67Arg	-
14909	A	G	0.376492	synonymous_variant	lef-2	Core gene	p.Lys49Lys	-
15143	C	T	0.245899	synonymous_variant	lef-2	Core gene	p.Gly127Gly	-
15363	T	A	0.244515	missense_variant	lef-2	Core gene	p.Leu201Met	-
15371	T	C	0.239909	synonymous_variant	lef-2	Core gene	p.Asn203Asn	-
15436	A	T	0.019533	upstream_gene_variant	-	-	-	-
15480	G	A	0.151153	synonymous_variant	38.7k	Non-core gene	p.Thr374Thr	-
15651	C	T	0.23988	synonymous_variant	38.7k	Non-core gene	p.Arg317Arg	-
15678	T	C	0.250397	synonymous_variant	38.7k	Non-core gene	p.Glu308Glu	-
15686	T	C	0.249964	missense_variant	38.7k	Non-core gene	p.Ser306Gly	+
15870	G	A	0.274794	synonymous_variant	38.7k	Non-core gene	p.Ser244Ser	-
15882	C	T	0.275954	synonymous_variant	38.7k	Non-core gene	p.Lys240Lys	-
15921	A	G	0.280873	synonymous_variant	38.7k	Non-core gene	p.Asp227Asp	-
16293	A	G	0.252099	synonymous_variant	38.7k	Non-core gene	p.Asp103Asp	-
16344	G	T	0.0045	synonymous_variant	38.7k	Non-core gene	p.Ala86Ala	-
16349	A	C	0.003017	missense_variant	38.7k	Non-core gene	p.Phe85Val	-
16395	T	C	0.476988	synonymous_variant	38.7k	Non-core gene	p.Thr69Thr	-
17211	G	A	0.140261	synonymous_variant	lef-1	Core gene	p.Ser38Ser	-
17212	G	A	0.140637	missense_variant	lef-1	Core gene	p.Ser38Phe	+
17632	C	T	0.011395	synonymous_variant	sf19	Non-core gene	p.Pro106Pro	-
17719	A	C	0.004156	missense_variant	sf19	Non-core gene	p.Lys135Asn	+
17739	C	T	0.012036	synonymous_variant	v-cath	Non-core gene	p.Leu332Leu	-
17970	G	A	0.466761	synonymous_variant	v-cath	Non-core gene	p.Val255Val	-
18345	T	G	0.47276	synonymous_variant	v-cath	Non-core gene	p.Ala130Ala	-
18405	T	C	0.458082	synonymous_variant	v-cath	Non-core gene	p.Leu110Leu	-
18507	C	T	0.361075	synonymous_variant	v-cath	Non-core gene	p.Lys76Lys	-
18836	T	A	0.004641	upstream_gene_variant	-	-	-	-
18839	G	T	0.004445	upstream_gene_variant	-	-	-	-
18891	C	A	0.008375	missense_variant	lef-7	Non-core gene	p.Met339Ile	-
19116	C	T	0.356062	synonymous_variant	lef-7	Non-core gene	p.Gly264Gly	-
19117	C	T	0.355982	missense_variant	lef-7	Non-core gene	p.Gly264Glu	+
19140	C	T	0.373421	missense_variant	lef-7	Non-core gene	p.Met256Ile	-
19200	C	T	0.384066	synonymous_variant	lef-7	Non-core gene	p.Val236Val	-
19481	T	C	0.171192	missense_variant	lef-7	Non-core gene	p.Thr143Ala	+
19773	C	G	0.176121	missense_variant	lef-7	Non-core gene	p.Glu45Asp	-
20098	T	C	0.188535	synonymous_variant	chiA	Non-core gene	p.Ser54Ser	-
20380	A	G	0.178233	synonymous_variant	chiA	Non-core gene	p.Lys148Lys	-
20743	G	A	0.177161	synonymous_variant	chiA	Non-core gene	p.Gly269Gly	-
21173	T	C	0.202901	missense_variant	chiA	Non-core gene	p.Ser413Pro	+
21200	C	T	0.203869	synonymous_variant	chiA	Non-core gene	p.Leu422Leu	-
21515	T	C	0.061235	synonymous_variant	chiA	Non-core gene	p.Leu527Leu	-
22253	T	C	0.346836	synonymous_variant	sf23	Non-core gene	p.Tyr122Tyr	-
22470	G	A	0.010548	missense_variant	sf23	Non-core gene	p.Glu195Lys	+
22479	A	G	0.341355	missense_variant	sf23	Non-core gene	p.Lys198Glu	+
22482	A	G	0.286872	missense_variant	sf23	Non-core gene	p.Lys199Glu	+
22494	G	A	0.026888	missense_variant	sf23	Non-core gene	p.Glu203Lys	+
22499	T	A	0.011601	missense_variant	sf23	Non-core gene	p.Asp204Glu	-
22499	T	G	0.022402	missense_variant	sf23	Non-core gene	p.Asp204Glu	-
22538	C	A	0.005475	synonymous_variant	sf23	Non-core gene	p.Ile217Ile	-
22604	A	G	0.01103	upstream_gene_variant	-	-	-	-
22646	G	T	0.003882	upstream_gene_variant	-	-	-	-
22973	T	C	0.374311	missense_variant	gp37	Non-core gene	p.Ser104Pro	+
23285	G	T	0.369534	missense_variant	gp37	Non-core gene	p.Ala208Ser	+
23314	G	A	0.364128	synonymous_variant	gp37	Non-core gene	p.Arg217Arg	-
23371	T	C	0.368919	synonymous_variant	gp37	Non-core gene	p.Val236Val	-
23377	A	C	0.367085	synonymous_variant	gp37	Non-core gene	p.Gly238Gly	-
23434	T	C	0.334594	synonymous_variant	gp37	Non-core gene	p.His257His	-
23446	G	A	0.358656	splice_region_variant&stop_retained_variant	gp37	Non-core gene	p.Ter261Ter	-
23548	G	A	0.394233	synonymous_variant	ptp-2	Non-core gene	p.Ile133Ile	-
24210	G	A	0.004293	missense_variant	egt	Non-core gene	p.Val57Ile	-
24212	C	T	0.004023	synonymous_variant	egt	Non-core gene	p.Val57Val	-
24431	C	T	0.174474	synonymous_variant	egt	Non-core gene	p.Ser130Ser	-
24515	T	C	0.172463	synonymous_variant	egt	Non-core gene	p.Ile158Ile	-
24590	G	T	0.09148	synonymous_variant	egt	Non-core gene	p.Ala183Ala	-
24677	G	C	0.186078	synonymous_variant	egt	Non-core gene	p.Val212Val	-
24987	G	T	0.190517	missense_variant	egt	Non-core gene	p.Gly316Cys	+
25040	T	C	0.230385	synonymous_variant	egt	Non-core gene	p.Leu333Leu	-
25283	G	A	0.228609	missense_variant	egt	Non-core gene	p.Met414Ile	-
25424	G	T	0.24549	missense_variant	egt	Non-core gene	p.Met461Ile	-
27046	C	A	0.00478	missense_variant	sf29	Non-core gene	p.Lys866Asn	+
27541	A	G	0.302098	synonymous_variant	sf29	Non-core gene	p.Phe701Phe	-
27550	G	A	0.41244	synonymous_variant	sf29	Non-core gene	p.Phe698Phe	-
27631	A	G	0.205475	synonymous_variant	sf29	Non-core gene	p.Ala671Ala	-
27715	A	G	0.041252	synonymous_variant	sf29	Non-core gene	p.Phe643Phe	-
27878	A	G	0.079134	missense_variant	sf29	Non-core gene	p.Leu589Ser	+
27937	G	A	0.042642	synonymous_variant	sf29	Non-core gene	p.Ile569Ile	-
28031	T	C	0.072049	missense_variant	sf29	Non-core gene	p.Lys538Arg	-
28132	A	G	0.071355	synonymous_variant	sf29	Non-core gene	p.Asn504Asn	-
28156	G	A	0.071912	synonymous_variant	sf29	Non-core gene	p.Asn496Asn	-
28162	A	T	0.070563	synonymous_variant	sf29	Non-core gene	p.Ile494Ile	-
28180	G	A	0.070196	synonymous_variant	sf29	Non-core gene	p.Asn488Asn	-
28213	T	C	0.123917	synonymous_variant	sf29	Non-core gene	p.Lys477Lys	-
28360	T	G	0.288335	synonymous_variant	sf29	Non-core gene	p.Val428Val	-
28363	G	A	0.288101	synonymous_variant	sf29	Non-core gene	p.Leu427Leu	-
28444	G	A	0.078264	synonymous_variant	sf29	Non-core gene	p.Arg400Arg	-
28486	G	A	0.309071	synonymous_variant	sf29	Non-core gene	p.Phe386Phe	-
28648	A	G	0.286029	synonymous_variant	sf29	Non-core gene	p.Asn332Asn	-
28652	C	T	0.285023	missense_variant	sf29	Non-core gene	p.Arg331Lys	-
28887	C	T	0.218363	missense_variant	sf29	Non-core gene	p.Val253Ile	-
28907	C	G	0.217009	missense_variant	sf29	Non-core gene	p.Ser246Thr	-
29384	C	T	0.435962	missense_variant	sf29	Non-core gene	p.Arg87His	-
29507	T	C	0.108959	missense_variant	sf29	Non-core gene	p.His46Arg	-
29514	C	T	0.003512	missense_variant	sf29	Non-core gene	p.Val44Ile	-
29651	A	G	0.398228	upstream_gene_variant	-	-	-	-
30287	G	A	0.430408	synonymous_variant	sf30	Non-core gene	p.Leu178Leu	-
30310	T	C	0.354487	upstream_gene_variant	-	-	-	-
30315	C	T	0.355499	upstream_gene_variant	-	-	-	-
30320	A	G	0.351176	upstream_gene_variant	-	-	-	-
30364	G	A	0.324765	upstream_gene_variant	-	-	-	-
30372	T	C	0.324633	upstream_gene_variant	-	-	-	-
30641	G	A	0.331372	synonymous_variant	pkip-1	Non-core gene	p.Leu85Leu	-
30677	T	C	0.332477	synonymous_variant	pkip-1	Non-core gene	p.Tyr97Tyr	-
30725	C	G	0.316994	synonymous_variant	pkip-1	Non-core gene	p.Thr113Thr	-
30740	T	G	0.344544	synonymous_variant	pkip-1	Non-core gene	p.Ala118Ala	-
31534	C	T	0.004094	missense_variant	arif-1	Non-core gene	p.Val264Ile	-
31537	C	T	0.012725	missense_variant	arif-1	Non-core gene	p.Ala263Thr	+
31769	C	T	0.267918	synonymous_variant	arif-1	Non-core gene	p.Thr185Thr	-
31964	C	T	0.23013	synonymous_variant	arif-1	Non-core gene	p.Thr120Thr	-
32173	T	C	0.274191	missense_variant	arif-1	Non-core gene	p.Thr51Ala	+
33167	G	A	0.243141	synonymous_variant	pif-2	Core gene	p.Glu316Glu	-
33311	G	A	0.223268	synonymous_variant	pif-2	Core gene	p.Ser364Ser	-
33386	C	T	0.21898	synonymous_variant	pif-2	Core gene	p.Phe389Phe	-
33482	G	A	0.222625	missense_variant	pif-1	Core gene	p.Val17Ile	-
33985	C	T	0.429856	synonymous_variant	pif-1	Core gene	p.Cys184Cys	-
34069	A	C	0.003378	synonymous_variant	pif-1	Core gene	p.Ile212Ile	-
34783	C	T	0.419288	synonymous_variant	pif-1	Core gene	p.Gly450Gly	-
34852	T	C	0.362472	synonymous_variant	pif-1	Core gene	p.Asn473Asn	-
34975	T	C	0.007458	synonymous_variant	pif-1	Core gene	p.Asn514Asn	-
35205	A	C	0.113127	synonymous_variant	sf36	Non-core gene	p.Arg59Arg	-
35467	C	T	0.458846	missense_variant	fgf	Non-core gene	p.Val321Ile	-
35510	A	G	0.454448	synonymous_variant	fgf	Non-core gene	p.Val306Val	-
35699	C	T	0.394421	synonymous_variant	fgf	Non-core gene	p.Lys243Lys	-
35808	G	A	0.307102	missense_variant	fgf	Non-core gene	p.Ser207Leu	+
35870	G	T	0.452648	missense_variant	fgf	Non-core gene	p.Asp186Glu	-
36080	T	G	0.237535	synonymous_variant	fgf	Non-core gene	p.Ala116Ala	-
36191	T	C	0.472331	synonymous_variant	fgf	Non-core gene	p.Leu79Leu	-
36287	C	T	0.467874	synonymous_variant	fgf	Non-core gene	p.Thr47Thr	-
36348	T	C	0.468627	missense_variant	fgf	Non-core gene	p.Asn27Ser	-
36565	T	A	0.003579	upstream_gene_variant	-	-	-	-
36567	T	A	0.003926	upstream_gene_variant	-	-	-	-
36625	A	G	0.320887	upstream_gene_variant	-	-	-	-
36655	T	C	0.315082	upstream_gene_variant	-	-	-	-
36849	G	A	0.179683	synonymous_variant	sf38	Non-core gene	p.Ser60Ser	-
37083	T	C	0.073239	synonymous_variant	sf38	Non-core gene	p.Thr138Thr	-
37110	C	T	0.07241	synonymous_variant	sf38	Non-core gene	p.His147His	-
37146	A	C	0.052882	synonymous_variant	sf38	Non-core gene	p.Ile159Ile	-
37383	G	T	0.003434	missense_variant	sf38	Non-core gene	p.Leu238Phe	-
37569	G	A	0.407699	synonymous_variant	alk-exo	Core gene	p.Ile359Ile	-
37788	A	G	0.372487	synonymous_variant	alk-exo	Core gene	p.Ser286Ser	-
37836	T	C	0.361678	synonymous_variant	alk-exo	Core gene	p.Lys270Lys	-
37950	T	C	0.386699	synonymous_variant	alk-exo	Core gene	p.Ser232Ser	-
38393	G	A	0.264549	synonymous_variant	alk-exo	Core gene	p.Leu85Leu	-
38709	A	G	0.490534	upstream_gene_variant	-	-	-	-
38718	C	T	0.466389	upstream_gene_variant	-	-	-	-
38719	A	G	0.464598	upstream_gene_variant	-	-	-	-
38751	A	T	0.479885	upstream_gene_variant	-	-	-	-
38823	A	G	0.218346	upstream_gene_variant	-	-	-	-
38827	T	G	0.217791	upstream_gene_variant	-	-	-	-
38836	G	A	0.221082	upstream_gene_variant	-	-	-	-
38991	A	C	0.206177	upstream_gene_variant	-	-	-	-
39004	C	G	0.203746	upstream_gene_variant	-	-	-	-
39013	T	C	0.180698	upstream_gene_variant	-	-	-	-
39014	G	A	0.179394	upstream_gene_variant	-	-	-	-
39033	C	T	0.214792	upstream_gene_variant	-	-	-	-
39046	G	A	0.217527	upstream_gene_variant	-	-	-	-
39058	C	T	0.217771	upstream_gene_variant	-	-	-	-
39067	T	G	0.261583	upstream_gene_variant	-	-	-	-
39075	G	T	0.211424	upstream_gene_variant	-	-	-	-
39090	A	G	0.22165	upstream_gene_variant	-	-	-	-
39101	C	T	0.221079	upstream_gene_variant	-	-	-	-
39159	C	T	0.226253	upstream_gene_variant	-	-	-	-
39172	G	C	0.223161	upstream_gene_variant	-	-	-	-
39245	A	G	0.473333	synonymous_variant	sf40	Non-core gene	p.Asp92Asp	-
39411	G	A	0.044465	missense_variant	sf40	Non-core gene	p.Ala37Val	-
40553	T	C	0.418162	synonymous_variant	sf41	Non-core gene	p.Ile345Ile	-
40586	G	T	0.004846	missense_variant	sf41	Non-core gene	p.Trp356Cys	+
40587	G	T	0.005871	stop_gained	sf41	Non-core gene	p.Glu357*	-
40717	C	T	0.410701	missense_variant	sf42	Non-core gene	p.Asp115Asn	+
41137	C	A	0.005157	stop_gained	sf43	Non-core gene	p.Glu392*	-
41878	A	T	0.481501	missense_variant	sf43	Non-core gene	p.Leu145Ile	-
41953	G	T	0.484333	missense_variant	sf43	Non-core gene	p.Leu120Ile	-
42505	A	G	0.300087	upstream_gene_variant	-	-	-	-
42507	A	C	0.299228	upstream_gene_variant	-	-	-	-
42550	T	C	0.310803	synonymous_variant	sf44	Non-core gene	p.Arg11Arg	-
42575	G	A	0.31287	missense_variant	sf44	Non-core gene	p.Gly20Ser	+
42583	G	A	0.312124	synonymous_variant	sf44	Non-core gene	p.Lys22Lys	-
42649	C	T	0.268114	synonymous_variant	sf44	Non-core gene	p.Ile44Ile	-
42956	G	A	0.343451	missense_variant	sf44	Non-core gene	p.Val147Ile	-
43743	T	G	0.003393	missense_variant	pep	Non-core gene	p.Asn194His	+
44297	T	A	0.009023	missense_variant	pep	Non-core gene	p.Gln9Leu	+
44314	C	A	0.006612	missense_variant	pep	Non-core gene	p.Leu3Phe	-
44318	G	A	0.00993	missense_variant	pep	Non-core gene	p.Ser2Leu	+
44320	C	A	0.007364	start_lost	pep	Non-core gene	p.Met1?	-
44327	T	A	0.005807	upstream_gene_variant	-	-	-	-
44333	C	A	0.009545	upstream_gene_variant	-	-	-	-
44358	C	A	0.004082	upstream_gene_variant	-	-	-	-
44737	A	T	0.00209	missense_variant	sf47	Non-core gene	p.Cys74Ser	+
44738	A	C	0.00282	stop_gained	sf47	Non-core gene	p.Tyr73*	-
44750	A	G	0.40713	synonymous_variant	sf47	Non-core gene	p.Pro69Pro	-
45206	T	C	0.399318	synonymous_variant	sod	Non-core gene	p.Ser91Ser	-
45483	G	A	0.160319	upstream_gene_variant	-	-	-	-
45769	A	C	0.186036	missense_variant	pif-3	Core gene	p.Lys75Gln	+
46375	A	G	0.171647	synonymous_variant	sf50	Non-core gene	p.Val66Val	-
46495	T	C	0.414571	synonymous_variant	sf50	Non-core gene	p.Ser106Ser	-
46525	T	C	0.412539	synonymous_variant	sf50	Non-core gene	p.Tyr116Tyr	-
47026	A	G	0.262701	missense_variant	sf51	Non-core gene	p.Ile146Val	-
47625	C	T	0.157418	synonymous_variant	sf51	Non-core gene	p.Phe345Phe	-
48172	G	A	0.456614	synonymous_variant	sf52	Non-core gene	p.Glu2Glu	-
49034	T	C	0.386837	synonymous_variant	sf53	Non-core gene	p.Lys310Lys	-
49316	T	C	0.375177	synonymous_variant	sf53	Non-core gene	p.Lys216Lys	-
49640	G	A	0.361095	synonymous_variant	sf53	Non-core gene	p.Phe108Phe	-
50155	T	C	0.2568	upstream_gene_variant	-	-	-	-
50160	A	G	0.242752	upstream_gene_variant	-	-	-	-
50169	A	C	0.216112	upstream_gene_variant	-	-	-	-
50180	A	G	0.176967	upstream_gene_variant	-	-	-	-
50185	T	C	0.160378	upstream_gene_variant	-	-	-	-
50192	C	T	0.033181	upstream_gene_variant	-	-	-	-
50197	A	G	0.005599	upstream_gene_variant	-	-	-	-
50203	T	A	0.015817	upstream_gene_variant	-	-	-	-
50208	G	C	0.043661	upstream_gene_variant	-	-	-	-
50220	C	T	0.124647	upstream_gene_variant	-	-	-	-
50221	A	G	0.126616	upstream_gene_variant	-	-	-	-
50256	G	A	0.243595	upstream_gene_variant	-	-	-	-
50264	A	G	0.265511	upstream_gene_variant	-	-	-	-
50299	A	G	0.390639	upstream_gene_variant	-	-	-	-
50326	A	G	0.370048	upstream_gene_variant	-	-	-	-
50328	C	A	0.367239	upstream_gene_variant	-	-	-	-
50334	T	G	0.358221	upstream_gene_variant	-	-	-	-
50335	C	T	0.356471	upstream_gene_variant	-	-	-	-
50336	A	G	0.359005	upstream_gene_variant	-	-	-	-
50503	C	T	0.379786	upstream_gene_variant	-	-	-	-
51093	A	T	0.380239	missense_variant	sf55	Non-core gene	p.Gln29His	+
51852	T	C	0.259138	synonymous_variant	p13	Non-core gene	p.Ile53Ile	-
52622	T	C	0.28565	synonymous_variant	odv-e66	Non-core gene	p.Phe12Phe	-
52631	C	T	0.289224	synonymous_variant	odv-e66	Non-core gene	p.Phe15Phe	-
52728	A	T	0.006263	missense_variant	odv-e66	Non-core gene	p.Asn48Tyr	-
52737	A	T	0.003547	missense_variant	odv-e66	Non-core gene	p.Asn51Tyr	-
52757	T	C	0.028535	synonymous_variant	odv-e66	Non-core gene	p.Asn57Asn	-
52760	A	C	0.160782	missense_variant	odv-e66	Non-core gene	p.Glu58Asp	-
52788	G	A	0.205476	missense_variant	odv-e66	Non-core gene	p.Asp68Asn	+
53222	T	C	0.377929	synonymous_variant	odv-e66	Non-core gene	p.Tyr212Tyr	-
53363	G	A	0.455392	synonymous_variant	odv-e66	Non-core gene	p.Lys259Lys	-
53507	T	C	0.459202	synonymous_variant	odv-e66	Non-core gene	p.Leu307Leu	-
53642	C	T	0.424989	synonymous_variant	odv-e66	Non-core gene	p.Ile352Ile	-
53656	A	G	0.425286	missense_variant	odv-e66	Non-core gene	p.Asp357Gly	+
53849	C	T	0.303646	synonymous_variant	odv-e66	Non-core gene	p.Gly421Gly	-
53870	G	C	0.302763	synonymous_variant	odv-e66	Non-core gene	p.Leu428Leu	-
54120	C	A	0.411667	missense_variant	odv-e66	Non-core gene	p.Leu512Ile	-
54239	C	T	0.443469	synonymous_variant	odv-e66	Non-core gene	p.Asp551Asp	-
54275	T	C	0.440102	synonymous_variant	odv-e66	Non-core gene	p.Ala563Ala	-
54281	G	A	0.441072	synonymous_variant	odv-e66	Non-core gene	p.Gln565Gln	-
54340	T	C	0.436461	missense_variant	odv-e66	Non-core gene	p.Val585Ala	-
54368	T	G	0.44172	synonymous_variant	odv-e66	Non-core gene	p.Thr594Thr	-
54458	G	A	0.330885	synonymous_variant	odv-e66	Non-core gene	p.Val624Val	-
54461	T	C	0.329788	synonymous_variant	odv-e66	Non-core gene	p.Leu625Leu	-
54532	G	A	0.331238	missense_variant	odv-e66	Non-core gene	p.Ser649Asn	-
54601	C	T	0.335931	missense_variant	odv-e66	Non-core gene	p.Ser672Leu	+
54638	T	C	0.336108	synonymous_variant	odv-e66	Non-core gene	p.Phe684Phe	-
54682	T	C	0.334834	synonymous_variant	sf58	Non-core gene	p.Pro111Pro	-
54751	T	G	0.005698	synonymous_variant	sf58	Non-core gene	p.Ala88Ala	-
54784	G	A	0.330889	synonymous_variant	sf58	Non-core gene	p.Phe77Phe	-
54789	T	G	0.004107	missense_variant	sf58	Non-core gene	p.Thr76Pro	+
55067	T	C	0.30062	synonymous_variant	odv-ec43	Core gene	p.Ala349Ala	-
55094	T	C	0.23226	synonymous_variant	odv-ec43	Core gene	p.Thr340Thr	-
56321	G	A	0.232109	synonymous_variant	vp80	Non-core gene	p.Asp556Asp	-
56617	A	T	0.244473	missense_variant	vp80	Non-core gene	p.Phe458Ile	-
56821	T	C	0.243673	missense_variant	vp80	Non-core gene	p.Ile390Val	-
57588	C	A	0.244501	missense_variant	vp80	Non-core gene	p.Gly134Val	+
57643	C	T	0.33871	missense_variant	vp80	Non-core gene	p.Asp116Asn	+
57847	C	T	0.323614	missense_variant	vp80	Non-core gene	p.Val48Ile	-
57941	G	A	0.330743	synonymous_variant	vp80	Non-core gene	p.Phe16Phe	-
58059	C	A	0.003507	missense_variant	p45	Core gene	p.Phe10Leu	-
58284	C	T	0.33102	synonymous_variant	p45	Core gene	p.Phe85Phe	-
58692	T	C	0.329317	synonymous_variant	p45	Core gene	p.Cys221Cys	-
58722	C	T	0.335355	synonymous_variant	p45	Core gene	p.His231His	-
58800	T	C	0.3496	synonymous_variant	p45	Core gene	p.Phe257Phe	-
58866	G	A	0.351791	synonymous_variant	p45	Core gene	p.Val279Val	-
58959	C	T	0.35474	synonymous_variant	p45	Core gene	p.Phe310Phe	-
58995	T	C	0.348658	synonymous_variant	p45	Core gene	p.Tyr322Tyr	-
59281	C	T	0.005954	synonymous_variant	p12	Non-core gene	p.Ala49Ala	-
59605	A	C	0.00269	missense_variant	p40	Core gene	p.Gln48Pro	+
59667	T	G	0.00375	missense_variant	p40	Core gene	p.Leu69Val	-
59681	T	C	0.00522	synonymous_variant	p40	Core gene	p.Ala73Ala	-
59709	G	C	0.003516	missense_variant	p40	Core gene	p.Glu83Gln	+
59716	C	A	0.020429	missense_variant	p40	Core gene	p.Pro85Gln	+
60047	T	C	0.365078	synonymous_variant	p40	Core gene	p.Asp195Asp	-
60053	C	T	0.364702	synonymous_variant	p40	Core gene	p.Ile197Ile	-
60079	C	A	0.365208	missense_variant	p40	Core gene	p.Ser206Tyr	-
60357	T	C	0.345618	synonymous_variant	p40	Core gene	p.Leu299Leu	-
60380	A	C	0.192186	synonymous_variant	p40	Core gene	p.Ala306Ala	-
60564	A	G	0.191402	missense_variant	p40	Core gene	p.Ser368Gly	+
61017	C	T	0.477576	synonymous_variant	lef-5	Core gene	p.Leu239Leu	-
61236	C	T	0.25257	synonymous_variant	lef-5	Core gene	p.Pro166Pro	-
61822	C	T	0.429832	missense_variant	38k	Core gene	p.Ala64Val	-
62030	G	A	0.20195	synonymous_variant	38k	Core gene	p.Thr133Thr	-
62402	T	C	0.460192	synonymous_variant	38k	Core gene	p.Leu257Leu	-
62582	A	G	0.32858	missense_variant	sf68	Non-core gene	p.Ile13Val	-
62592	C	A	0.003489	missense_variant	sf68	Non-core gene	p.Thr16Lys	+
62791	G	A	0.449136	synonymous_variant	sf68	Non-core gene	p.Pro82Pro	-
62799	A	T	0.449252	missense_variant	sf68	Non-core gene	p.Lys85Ile	+
62840	G	A	0.354685	missense_variant	sf68	Non-core gene	p.Val99Ile	-
62859	C	T	0.294688	missense_variant	sf68	Non-core gene	p.Ser105Leu	+
64029	G	T	0.00316	upstream_gene_variant	-	-	-	-
64055	A	T	0.004147	upstream_gene_variant	-	-	-	-
64659	G	A	0.341868	synonymous_variant	pif-4	Core gene	p.Asn134Asn	-
64902	C	T	0.332821	synonymous_variant	pif-4	Core gene	p.Ser53Ser	-
65138	T	C	0.22774	missense_variant	dnahel	Core gene	p.Val36Ala	-
65496	C	T	0.178261	synonymous_variant	dnahel	Core gene	p.Tyr155Tyr	-
65655	C	T	0.431847	synonymous_variant	dnahel	Core gene	p.Gly208Gly	-
65658	C	A	0.43098	synonymous_variant	dnahel	Core gene	p.Arg209Arg	-
66096	T	C	0.236695	synonymous_variant	dnahel	Core gene	p.Ile355Ile	-
66603	C	T	0.469387	synonymous_variant	dnahel	Core gene	p.Thr524Thr	-
66861	G	A	0.198759	synonymous_variant	dnahel	Core gene	p.Ser610Ser	-
67219	C	T	0.004185	missense_variant	dnahel	Core gene	p.His730Tyr	+
67473	C	T	0.006323	synonymous_variant	dnahel	Core gene	p.Asn814Asn	-
67476	C	T	0.028531	synonymous_variant	dnahel	Core gene	p.Asp815Asp	-
68007	T	C	0.203988	synonymous_variant	dnahel	Core gene	p.Asp992Asp	-
69521	A	G	0.078452	synonymous_variant	p18	Core gene	p.Ile134Ile	-
69673	C	A	0.003539	missense_variant	p18	Core gene	p.Asp84Tyr	+
69815	G	A	0.0763	synonymous_variant	p18	Core gene	p.Ile36Ile	-
69821	G	A	0.076298	synonymous_variant	p18	Core gene	p.Gly34Gly	-
70268	C	T	0.108604	synonymous_variant	p33	Core gene	p.Phe115Phe	-
70330	T	C	0.103005	missense_variant	p33	Core gene	p.Ile136Thr	+
70331	T	C	0.103157	synonymous_variant	p33	Core gene	p.Ile136Ile	-
70439	G	A	0.102449	synonymous_variant	p33	Core gene	p.Ser172Ser	-
70455	C	T	0.107719	synonymous_variant	p33	Core gene	p.Leu178Leu	-
70674	C	T	0.160938	synonymous_variant	p33	Core gene	p.Leu251Leu	-
70701	T	A	0.160646	upstream_gene_variant	-	-	-	-
70787	A	C	0.002343	missense_variant	lef-4	Core gene	p.Ile440Ser	+
70864	T	C	0.197234	synonymous_variant	lef-4	Core gene	p.Glu414Glu	-
71008	C	T	0.205857	synonymous_variant	lef-4	Core gene	p.Pro366Pro	-
71194	A	G	0.356794	synonymous_variant	lef-4	Core gene	p.His304His	-
71647	A	G	0.280348	synonymous_variant	lef-4	Core gene	p.Ile153Ile	-
73143	C	T	0.286475	upstream_gene_variant	-	-	-	-
73148	A	T	0.004625	upstream_gene_variant	-	-	-	-
73244	A	T	0.300489	upstream_gene_variant	-	-	-	-
73425	C	T	0.340257	synonymous_variant	cg30	Non-core gene	p.Cys41Cys	-
74262	A	T	0.448196	missense_variant	cg30	Non-core gene	p.Glu320Asp	-
74373	C	T	0.446745	synonymous_variant	cg30	Non-core gene	p.Asp357Asp	-
74394	C	A	0.006434	synonymous_variant	cg30	Non-core gene	p.Ser364Ser	-
74811	G	A	0.443551	synonymous_variant	pif-8	Core gene	p.Cys799Cys	-
74945	C	T	0.480537	missense_variant	pif-8	Core gene	p.Val755Met	-
75237	A	C	0.044948	missense_variant	pif-8	Core gene	p.Asp657Glu	-
75257	T	C	0.044129	missense_variant	pif-8	Core gene	p.Ser651Gly	+
76515	G	T	0.095182	synonymous_variant	pif-8	Core gene	p.Leu231Leu	-
77034	C	T	0.119219	synonymous_variant	pif-8	Core gene	p.Gln58Gln	-
77920	C	T	0.160928	synonymous_variant	ac81-like	Core gene	p.Phe116Phe	-
78345	G	T	0.189776	missense_variant	gp41	Core gene	p.Ala25Ser	+
78351	A	G	0.16719	missense_variant	gp41	Core gene	p.Thr27Ala	+
78353	A	G	0.163959	synonymous_variant	gp41	Core gene	p.Thr27Thr	-
78354	A	G	0.165931	missense_variant	gp41	Core gene	p.Thr28Ala	+
78416	C	T	0.202666	synonymous_variant	gp41	Core gene	p.Tyr48Tyr	-
78479	C	T	0.201705	synonymous_variant	gp41	Core gene	p.Asn69Asn	-
78590	A	G	0.194661	synonymous_variant	gp41	Core gene	p.Pro106Pro	-
79190	C	T	0.002216	synonymous_variant	gp41	Core gene	p.Thr306Thr	-
79846	C	T	0.148243	synonymous_variant	vlf-1	Core gene	p.Leu68Leu	-
79872	T	C	0.146148	synonymous_variant	vlf-1	Core gene	p.Ile76Ile	-
80574	C	T	0.148839	synonymous_variant	vlf-1	Core gene	p.Tyr310Tyr	-
80839	T	C	0.147832	upstream_gene_variant	-	-	-	-
80949	C	T	0.153803	upstream_gene_variant	-	-	-	-
81104	C	T	0.150691	upstream_gene_variant	-	-	-	-
81113	G	A	0.150871	upstream_gene_variant	-	-	-	-
81123	T	C	0.151379	upstream_gene_variant	-	-	-	-
81206	G	A	0.153501	synonymous_variant	sf85	Non-core gene	p.Leu51Leu	-
81229	G	A	0.151441	missense_variant	sf85	Non-core gene	p.Ser43Leu	+
81272	T	C	0.146783	missense_variant	sf85	Non-core gene	p.Asn29Asp	+
81335	A	C	0.180825	missense_variant	sf85	Non-core gene	p.Tyr8Asp	+
81359	A	C	0.004488	upstream_gene_variant	-	-	-	-
81366	T	A	0.480329	upstream_gene_variant	-	-	-	-
81373	T	C	0.126049	upstream_gene_variant	-	-	-	-
81375	C	A	0.123302	upstream_gene_variant	-	-	-	-
81378	T	G	0.122671	upstream_gene_variant	-	-	-	-
81380	G	A	0.125711	upstream_gene_variant	-	-	-	-
81411	A	T	0.008479	upstream_gene_variant	-	-	-	-
81447	C	T	0.001979	upstream_gene_variant	-	-	-	-
81454	C	T	0.191125	upstream_gene_variant	-	-	-	-
81465	C	T	0.189883	upstream_gene_variant	-	-	-	-
81516	T	G	0.003262	missense_variant	p26a	Non-core gene	p.Lys238Thr	+
81545	A	G	0.181923	synonymous_variant	p26a	Non-core gene	p.Asn228Asn	-
81548	G	A	0.18261	synonymous_variant	p26a	Non-core gene	p.Ile227Ile	-
81611	A	G	0.185822	synonymous_variant	p26a	Non-core gene	p.His206His	-
81656	G	A	0.185335	synonymous_variant	p26a	Non-core gene	p.Asp191Asp	-
81665	T	C	0.184925	synonymous_variant	p26a	Non-core gene	p.Val188Val	-
81911	T	C	0.181336	synonymous_variant	p26a	Non-core gene	p.Arg106Arg	-
82019	C	T	0.01066	synonymous_variant	p26a	Non-core gene	p.Lys70Lys	-
82027	C	T	0.409756	missense_variant	p26a	Non-core gene	p.Asp68Asn	+
82157	C	T	0.011673	synonymous_variant	p26a	Non-core gene	p.Thr24Thr	-
82810	C	T	0.19371	synonymous_variant	iap-0	Non-core gene	p.Glu110Glu	-
82969	C	T	0.374843	synonymous_variant	iap-0	Non-core gene	p.Arg57Arg	-
83390	C	T	0.367149	synonymous_variant	mtase-1	Non-core gene	p.Ser151Ser	-
83486	T	G	0.194633	synonymous_variant	mtase-1	Non-core gene	p.Val119Val	-
83552	G	A	0.211241	synonymous_variant	mtase-1	Non-core gene	p.Phe97Phe	-
83606	G	A	0.222998	synonymous_variant	mtase-1	Non-core gene	p.Asn79Asn	-
84573	G	A	0.12988	synonymous_variant	lef-3	Non-core gene	p.Glu122Glu	-
84591	G	A	0.136717	synonymous_variant	lef-3	Non-core gene	p.Lys128Lys	-
84617	A	C	0.006381	missense_variant	lef-3	Non-core gene	p.Glu137Ala	+
84723	C	T	0.132367	synonymous_variant	lef-3	Non-core gene	p.Asn172Asn	-
84865	A	G	0.134896	missense_variant	lef-3	Non-core gene	p.Ile220Val	-
84885	C	T	0.136754	synonymous_variant	lef-3	Non-core gene	p.Ile226Ile	-
85395	G	A	0.170382	upstream_gene_variant	-	-	-	-
85415	G	A	0.16427	upstream_gene_variant	-	-	-	-
85663	C	T	0.067384	missense_variant	desmoplakin	Core gene	p.Glu638Lys	+
86324	A	G	0.111203	synonymous_variant	desmoplakin	Core gene	p.Ala417Ala	-
86561	T	C	0.192928	synonymous_variant	desmoplakin	Core gene	p.Glu338Glu	-
86663	A	G	0.161624	synonymous_variant	desmoplakin	Core gene	p.Ala304Ala	-
86906	A	G	0.249482	synonymous_variant	desmoplakin	Core gene	p.Ser223Ser	-
86993	T	C	0.258877	synonymous_variant	desmoplakin	Core gene	p.Thr194Thr	-
87176	C	T	0.434187	synonymous_variant	desmoplakin	Core gene	p.Pro133Pro	-
87218	C	T	0.43189	synonymous_variant	desmoplakin	Core gene	p.Gln119Gln	-
87725	C	T	0.473852	synonymous_variant	dnapol	Core gene	p.Phe50Phe	-
87770	G	A	0.501638	synonymous_variant	dnapol	Core gene	p.Glu65Glu	-
87779	T	C	0.505997	synonymous_variant	dnapol	Core gene	p.Cys68Cys	-
87929	C	T	0.484145	synonymous_variant	dnapol	Core gene	p.Ser118Ser	-
87932	C	T	0.483608	synonymous_variant	dnapol	Core gene	p.Asp119Asp	-
87941	C	T	0.482098	synonymous_variant	dnapol	Core gene	p.Asn122Asn	-
87944	C	T	0.481776	synonymous_variant	dnapol	Core gene	p.Asn123Asn	-
87968	T	C	0.493228	synonymous_variant	dnapol	Core gene	p.Leu131Leu	-
87980	C	T	0.497352	synonymous_variant	dnapol	Core gene	p.Asn135Asn	-
88004	A	G	0.495971	synonymous_variant	dnapol	Core gene	p.Leu143Leu	-
88034	A	G	0.411305	synonymous_variant	dnapol	Core gene	p.Ser153Ser	-
88439	C	T	0.480711	synonymous_variant	dnapol	Core gene	p.Gly288Gly	-
88484	C	T	0.469078	synonymous_variant	dnapol	Core gene	p.Val303Val	-
88521	G	A	0.47033	missense_variant	dnapol	Core gene	p.Ala316Thr	+
88547	T	C	0.472372	synonymous_variant	dnapol	Core gene	p.Ile324Ile	-
88853	T	C	0.477393	synonymous_variant	dnapol	Core gene	p.Leu426Leu	-
89000	G	A	0.506622	synonymous_variant	dnapol	Core gene	p.Lys475Lys	-
89597	C	T	0.15744	synonymous_variant	dnapol	Core gene	p.Asn674Asn	-
90149	T	C	0.443978	synonymous_variant	dnapol	Core gene	p.Arg858Arg	-
90182	T	C	0.441727	synonymous_variant	dnapol	Core gene	p.Arg869Arg	-
90200	A	G	0.442802	synonymous_variant	dnapol	Core gene	p.Ser875Ser	-
90308	G	A	0.485741	synonymous_variant	dnapol	Core gene	p.Gln911Gln	-
90539	C	T	0.033841	synonymous_variant	dnapol	Core gene	p.Asp988Asp	-
90572	G	A	0.022077	synonymous_variant	dnapol	Core gene	p.Glu999Glu	-
90581	T	A	0.007464	missense_variant	dnapol	Core gene	p.Asp1002Glu	-
90593	A	G	0.242817	synonymous_variant	dnapol	Core gene	p.Val1006Val	-
90812	A	G	0.157345	synonymous_variant	sf93	Non-core gene	p.Tyr102Tyr	-
90815	G	A	0.158104	synonymous_variant	sf93	Non-core gene	p.Asp101Asp	-
91007	C	T	0.163277	synonymous_variant	sf93	Non-core gene	p.Arg37Arg	-
91281	G	A	0.161316	synonymous_variant	sf94	Non-core gene	p.Leu41Leu	-
91314	G	A	0.25933	synonymous_variant	sf94	Non-core gene	p.Leu30Leu	-
92106	T	C	0.47182	synonymous_variant	sf96	Non-core gene	p.Tyr89Tyr	-
92127	A	G	0.474592	synonymous_variant	sf96	Non-core gene	p.Lys96Lys	-
92166	A	G	0.507336	synonymous_variant	sf96	Non-core gene	p.Lys109Lys	-
93093	T	G	0.006598	missense_variant	lef-9	Core gene	p.Asp266Ala	+
94355	A	C	0.003034	missense_variant	fp25k	Non-core gene	p.Glu136Asp	-
94571	T	A	0.144046	upstream_gene_variant	-	-	-	-
94572	T	A	0.142547	upstream_gene_variant	-	-	-	-
95005	G	A	0.019024	missense_variant	94k	Non-core gene	p.Asp94Asn	+
95161	A	C	0.012475	missense_variant	94k	Non-core gene	p.Thr146Pro	+
96045	G	T	0.002922	missense_variant	94k	Non-core gene	p.Met440Ile	-
96169	C	T	0.003867	synonymous_variant	94k	Non-core gene	p.Leu482Leu	-
96189	T	C	0.004153	synonymous_variant	94k	Non-core gene	p.Asp488Asp	-
96228	C	T	0.004472	synonymous_variant	94k	Non-core gene	p.Ser501Ser	-
96253	G	A	0.003887	missense_variant	94k	Non-core gene	p.Val510Ile	-
96489	A	G	0.276797	synonymous_variant	94k	Non-core gene	p.Lys588Lys	-
96750	A	G	0.27983	synonymous_variant	94k	Non-core gene	p.Arg675Arg	-
97452	A	G	0.390274	synonymous_variant	sf101	Non-core gene	p.Leu77Leu	-
97482	A	G	0.388382	synonymous_variant	sf101	Non-core gene	p.Pro87Pro	-
97551	C	T	0.34499	synonymous_variant	sf101	Non-core gene	p.Asn110Asn	-
97759	G	A	0.086599	missense_variant	sf101	Non-core gene	p.Ala180Thr	+
97928	T	G	0.081788	missense_variant	sf102	Non-core gene	p.Glu117Asp	-
97943	T	C	0.081666	synonymous_variant	sf102	Non-core gene	p.Lys112Lys	-
99337	T	G	0.004739	missense_variant	vp1054	Core gene	p.Gln254His	+
99358	T	G	0.003573	synonymous_variant	vp1054	Core gene	p.Arg247Arg	-
99412	C	T	0.353756	synonymous_variant	vp1054	Core gene	p.Lys229Lys	-
99781	G	C	0.217991	synonymous_variant	vp1054	Core gene	p.Arg106Arg	-
99946	G	T	0.234547	missense_variant	vp1054	Core gene	p.Asp51Glu	-
99955	A	G	0.231541	synonymous_variant	vp1054	Core gene	p.Pro48Pro	-
100744	C	T	0.140005	synonymous_variant	sf108	Non-core gene	p.Ile118Ile	-
100864	C	A	0.003806	missense_variant	sf108	Non-core gene	p.Asn158Lys	+
101561	A	G	0.387304	synonymous_variant	ac53-like	Core gene	p.Leu50Leu	-
102152	T	G	0.003054	missense_variant	sf110	Non-core gene	p.Ile130Arg	+
102487	A	G	0.004426	synonymous_variant	sf110a	Non-core gene	p.Ser106Ser	-
102500	A	T	0.007727	missense_variant	sf110a	Non-core gene	p.Met102Lys	+
102503	A	G	0.008893	missense_variant	sf110a	Non-core gene	p.Leu101Ser	+
102516	A	C	0.008977	missense_variant	sf110a	Non-core gene	p.Cys97Gly	+
102672	T	A	0.003462	missense_variant	sf110a	Non-core gene	p.Asn45Tyr	-
102678	C	G	0.003909	missense_variant	sf110a	Non-core gene	p.Asp43His	+
102700	T	C	0.002266	synonymous_variant	sf110a	Non-core gene	p.Thr35Thr	-
102734	T	C	0.09367	missense_variant	sf110a	Non-core gene	p.Tyr24Cys	+
102787	G	T	0.094978	stop_gained	sf110a	Non-core gene	p.Cys6*	-
102949	T	C	0.003011	upstream_gene_variant	-	-	-	-
102955	T	C	0.029278	upstream_gene_variant	-	-	-	-
102978	G	A	0.035517	upstream_gene_variant	-	-	-	-
103066	G	A	0.09443	upstream_gene_variant	-	-	-	-
103289	T	C	0.092239	synonymous_variant	iap-3	Non-core gene	p.Ala28Ala	-
103894	A	G	0.212861	missense_variant	iap-3	Non-core gene	p.Lys230Arg	-
104070	G	T	0.004508	upstream_gene_variant	-	-	-	-
104748	T	G	0.002881	missense_variant	bjdp	Non-core gene	p.Asn187Thr	-
104854	A	G	0.29014	synonymous_variant	bjdp	Non-core gene	p.Leu152Leu	-
105125	T	C	0.274057	synonymous_variant	bjdp	Non-core gene	p.Thr61Thr	-
105933	G	T	0.005338	missense_variant	lef-8	Core gene	p.Leu202Phe	-
105960	C	T	0.410035	synonymous_variant	lef-8	Core gene	p.Ile211Ile	-
106141	T	C	0.263404	synonymous_variant	lef-8	Core gene	p.Leu272Leu	-
106155	G	A	0.26391	synonymous_variant	lef-8	Core gene	p.Glu276Glu	-
106170	T	C	0.262087	synonymous_variant	lef-8	Core gene	p.Ile281Ile	-
106782	C	T	0.128402	synonymous_variant	lef-8	Core gene	p.Tyr485Tyr	-
107379	C	T	0.037552	synonymous_variant	lef-8	Core gene	p.Tyr684Tyr	-
107754	G	A	0.122189	synonymous_variant	lef-8	Core gene	p.Pro809Pro	-
107766	T	C	0.121025	synonymous_variant	lef-8	Core gene	p.Phe813Phe	-
107859	T	C	0.12613	synonymous_variant	lef-8	Core gene	p.Asn844Asn	-
108020	G	A	0.125891	upstream_gene_variant	-	-	-	-
108556	T	C	0.232266	missense_variant	odv-e66b	Non-core gene	p.Thr605Ala	+
108570	G	A	0.232145	missense_variant	odv-e66b	Non-core gene	p.Ser600Leu	+
108664	T	C	0.003707	missense_variant	odv-e66b	Non-core gene	p.Asn569Asp	+
108682	A	C	0.171742	missense_variant	odv-e66b	Non-core gene	p.Tyr563Asp	+
108685	T	A	0.164589	missense_variant	odv-e66b	Non-core gene	p.Asn562Tyr	-
108695	A	G	0.015003	synonymous_variant	odv-e66b	Non-core gene	p.Asn558Asn	-
108842	G	A	0.218221	synonymous_variant	odv-e66b	Non-core gene	p.Val509Val	-
108920	A	G	0.213753	synonymous_variant	odv-e66b	Non-core gene	p.Phe483Phe	-
109069	T	G	0.005129	missense_variant	odv-e66b	Non-core gene	p.Asn434His	+
110305	A	G	0.465129	synonymous_variant	odv-e66b	Non-core gene	p.Leu22Leu	-
110563	A	G	0.353634	missense_variant	p47	Core gene	p.Ser56Gly	+
110763	G	A	0.467074	synonymous_variant	p47	Core gene	p.Pro122Pro	-
110764	G	A	0.466832	missense_variant	p47	Core gene	p.Asp123Asn	+
110835	G	A	0.413186	synonymous_variant	p47	Core gene	p.Leu146Leu	-
111003	C	T	0.002329	synonymous_variant	p47	Core gene	p.Asp202Asp	-
111033	G	A	0.307072	synonymous_variant	p47	Core gene	p.Lys212Lys	-
111415	T	C	0.477776	synonymous_variant	p47	Core gene	p.Leu340Leu	-
111422	A	C	0.004488	missense_variant	p47	Core gene	p.Lys342Thr	+
111423	A	C	0.003493	missense_variant	p47	Core gene	p.Lys342Asn	+
111513	C	T	0.497497	synonymous_variant	p47	Core gene	p.Asp372Asp	-
111659	A	T	0.007392	upstream_gene_variant	-	-	-	-
111662	A	T	0.005583	upstream_gene_variant	-	-	-	-
111883	A	G	0.487529	synonymous_variant	sf117	Non-core gene	p.Lys68Lys	-
112246	A	G	0.354867	synonymous_variant	sf117	Non-core gene	p.Ala189Ala	-
112247	A	G	0.354077	missense_variant	sf117	Non-core gene	p.Thr190Ala	+
112371	A	G	0.480963	synonymous_variant	sf118	Non-core gene	p.Leu6Leu	-
112444	G	A	0.477317	missense_variant	sf118	Non-core gene	p.Val31Ile	-
112569	C	T	0.409946	synonymous_variant	sf118	Non-core gene	p.Tyr72Tyr	-
112725	T	C	0.413098	synonymous_variant	sf118	Non-core gene	p.Asn124Asn	-
112870	A	G	0.477472	missense_variant	sf118	Non-core gene	p.Ile173Val	-
113282	C	T	0.174068	synonymous_variant	adprase	Non-core gene	p.Gly103Gly	-
113321	A	G	0.210277	synonymous_variant	adprase	Non-core gene	p.Pro116Pro	-
114144	C	T	0.228095	missense_variant	39k	Non-core gene	p.Leu57Phe	-
114278	T	C	0.230703	synonymous_variant	39k	Non-core gene	p.Asn101Asn	-
114670	T	C	0.476104	missense_variant	39k	Non-core gene	p.Ile232Thr	+
114940	G	T	0.002089	missense_variant	sf122	Non-core gene	p.Val3Phe	-
114990	C	T	0.461114	synonymous_variant	sf122	Non-core gene	p.Pro19Pro	-
115083	C	T	0.452217	synonymous_variant	sf122	Non-core gene	p.Gly50Gly	-
115119	C	T	0.444624	synonymous_variant	sf122	Non-core gene	p.Asp62Asp	-
115152	T	C	0.416646	synonymous_variant	sf122	Non-core gene	p.Phe73Phe	-
115153	C	A	0.418172	missense_variant	sf122	Non-core gene	p.Leu74Ile	-
115167	A	G	0.445316	synonymous_variant	sf122	Non-core gene	p.Glu78Glu	-
115218	C	T	0.005133	synonymous_variant	sf122	Non-core gene	p.Tyr95Tyr	-
115222	T	A	0.010412	missense_variant	sf122	Non-core gene	p.Leu97Met	-
115278	A	T	0.007789	upstream_gene_variant	-	-	-	-
115287	A	T	0.004557	upstream_gene_variant	-	-	-	-
115540	G	A	0.497475	missense_variant	v-ubi	Non-core gene	p.Thr77Ile	+
115545	G	A	0.496689	synonymous_variant	v-ubi	Non-core gene	p.Gly75Gly	-
115835	C	G	0.233209	missense_variant	sf125	Non-core gene	p.Asn8Lys	+
116432	C	T	0.059342	upstream_gene_variant	-	-	-	-
116528	T	C	0.355287	upstream_gene_variant	-	-	-	-
116576	A	C	0.482846	upstream_gene_variant	-	-	-	-
116585	T	A	0.037924	upstream_gene_variant	-	-	-	-
116591	C	A	0.337771	upstream_gene_variant	-	-	-	-
116604	A	T	0.31138	upstream_gene_variant	-	-	-	-
116700	A	G	0.301947	upstream_gene_variant	-	-	-	-
116797	G	A	0.299534	missense_variant	sf126	Non-core gene	p.Pro122Leu	+
116800	A	G	0.29909	missense_variant	sf126	Non-core gene	p.Leu121Pro	+
117899	G	A	0.08841	synonymous_variant	dbp	Non-core gene	p.Ala215Ala	-
118139	A	G	0.109541	synonymous_variant	dbp	Non-core gene	p.Gln295Gln	-
118428	C	T	0.454993	synonymous_variant	lef-6	Non-core gene	p.Ser55Ser	-
118458	C	T	0.457585	synonymous_variant	lef-6	Non-core gene	p.Gly65Gly	-
118490	A	G	0.464437	missense_variant	lef-6	Non-core gene	p.Lys76Arg	-
118501	C	T	0.484682	missense_variant	lef-6	Non-core gene	p.His80Tyr	+
118506	T	C	0.457517	synonymous_variant	lef-6	Non-core gene	p.His81His	-
118518	C	T	0.41684	synonymous_variant	lef-6	Non-core gene	p.His85His	-
118519	C	T	0.4195	missense_variant	lef-6	Non-core gene	p.His86Tyr	+
118522	C	T	0.012227	missense_variant	lef-6	Non-core gene	p.His87Tyr	+
118531	A	C	0.00543	synonymous_variant	lef-6	Non-core gene	p.Arg90Arg	-
118586	C	T	0.393074	missense_variant	lef-6	Non-core gene	p.Ser108Leu	+
119616	G	A	0.467575	synonymous_variant	p26b	Non-core gene	p.Glu165Glu	-
119679	C	T	0.47263	synonymous_variant	p26b	Non-core gene	p.Ile186Ile	-
119684	A	T	0.471695	missense_variant	p26b	Non-core gene	p.Tyr188Phe	+
120094	C	T	0.414834	synonymous_variant	p10	Non-core gene	p.Asn49Asn	-
120127	A	G	0.410182	synonymous_variant	p10	Non-core gene	p.Leu60Leu	-
120175	T	C	0.401561	synonymous_variant	p10	Non-core gene	p.Asn76Asn	-
120190	A	G	0.39588	synonymous_variant	p10	Non-core gene	p.Leu81Leu	-
120369	G	A	0.401701	synonymous_variant	sf133	Non-core gene	p.Thr288Thr	-
120842	C	T	0.398583	missense_variant	sf133	Non-core gene	p.Glu131Lys	+
121009	T	A	0.238451	missense_variant	sf133	Non-core gene	p.Tyr75Phe	+
121023	A	G	0.229363	synonymous_variant	sf133	Non-core gene	p.Asn70Asn	-
121026	G	A	0.229826	synonymous_variant	sf133	Non-core gene	p.Asp69Asp	-
121077	A	G	0.245803	synonymous_variant	sf133	Non-core gene	p.Ile52Ile	-
121122	G	A	0.249173	synonymous_variant	sf133	Non-core gene	p.His37His	-
121466	C	T	0.291815	missense_variant	pif-0	Core gene	p.Ala576Thr	+
121476	C	T	0.180743	synonymous_variant	pif-0	Core gene	p.Leu572Leu	-
121512	C	T	0.182381	synonymous_variant	pif-0	Core gene	p.Leu560Leu	-
121581	C	T	0.185906	synonymous_variant	pif-0	Core gene	p.Val537Val	-
121676	G	A	0.180646	synonymous_variant	pif-0	Core gene	p.Leu506Leu	-
121782	A	G	0.194921	synonymous_variant	pif-0	Core gene	p.Ala470Ala	-
121887	A	G	0.183347	synonymous_variant	pif-0	Core gene	p.Ile435Ile	-
121949	T	C	0.127512	missense_variant	pif-0	Core gene	p.Ile415Val	-
122220	C	T	0.211252	synonymous_variant	pif-0	Core gene	p.Ala324Ala	-
122325	A	G	0.310602	synonymous_variant	pif-0	Core gene	p.Leu289Leu	-
122369	C	G	0.310041	missense_variant	pif-0	Core gene	p.Asp275His	+
122375	C	T	0.309932	missense_variant	pif-0	Core gene	p.Asp273Asn	+
122432	T	G	0.069615	missense_variant	pif-0	Core gene	p.Thr254Pro	+
122457	C	T	0.29377	synonymous_variant	pif-0	Core gene	p.Pro245Pro	-
123134	A	G	0.144336	missense_variant	pif-0	Core gene	p.Tyr20His	+
123217	A	T	0.001818	upstream_gene_variant	-	-	-	-
123249	C	T	0.19248	synonymous_variant	sf135	Non-core gene	p.Phe2Phe	-
123363	G	A	0.28926	synonymous_variant	sf135	Non-core gene	p.Ser40Ser	-
123372	G	C	0.414429	missense_variant	sf135	Non-core gene	p.Glu43Asp	-
123889	G	A	0.042645	synonymous_variant	ie-1	Non-core gene	p.Leu592Leu	-
123914	A	G	0.042813	synonymous_variant	ie-1	Non-core gene	p.Thr583Thr	-
124154	T	C	0.043318	synonymous_variant	ie-1	Non-core gene	p.Lys503Lys	-
124268	G	A	0.04617	synonymous_variant	ie-1	Non-core gene	p.Phe465Phe	-
125148	T	C	0.048989	missense_variant	ie-1	Non-core gene	p.Asn172Ser	-
125279	T	C	0.049788	synonymous_variant	ie-1	Non-core gene	p.Ser128Ser	-
125285	T	C	0.05012	synonymous_variant	ie-1	Non-core gene	p.Ser126Ser	-
125505	T	G	0.003589	missense_variant	ie-1	Non-core gene	p.His53Pro	+
125550	T	G	0.001727	missense_variant	ie-1	Non-core gene	p.Lys38Thr	+
125621	C	T	0.038587	synonymous_variant	ie-1	Non-core gene	p.Leu14Leu	-
125881	A	G	0.072167	missense_variant	sf137	Non-core gene	p.Arg64Gly	+
126222	T	G	0.43673	synonymous_variant	sf137	Non-core gene	p.Ser177Ser	-
126371	C	T	0.47539	upstream_gene_variant	-	-	-	-
128085	G	A	0.377424	synonymous_variant	p49	Core gene	p.Phe360Phe	-
128963	G	A	0.028338	synonymous_variant	p49	Core gene	p.Leu68Leu	-
129075	A	G	0.049325	synonymous_variant	p49	Core gene	p.Asp30Asp	-
129200	C	T	0.050061	synonymous_variant	ie-0	Non-core gene	p.Gln230Gln	-
129448	T	G	0.004963	missense_variant	ie-0	Non-core gene	p.Lys148Gln	+
129449	T	G	0.005914	missense_variant	ie-0	Non-core gene	p.Glu147Asp	-
129497	G	A	0.052867	synonymous_variant	ie-0	Non-core gene	p.Ile131Ile	-
129647	T	C	0.25323	synonymous_variant	ie-0	Non-core gene	p.Leu81Leu	-
130234	C	T	0.11643	synonymous_variant	rr-1	Non-core gene	p.Thr753Thr	-
130318	A	G	0.114966	synonymous_variant	rr-1	Non-core gene	p.Asn725Asn	-
131959	C	T	0.157303	synonymous_variant	rr-1	Non-core gene	p.Glu178Glu	-
132102	G	T	0.003654	missense_variant	rr-1	Non-core gene	p.Pro131Thr	+
132117	C	T	0.148816	missense_variant	rr-1	Non-core gene	p.Glu126Lys	+
132223	C	T	0.153576	synonymous_variant	rr-1	Non-core gene	p.Gln90Gln	-
132242	C	T	0.155009	missense_variant	rr-1	Non-core gene	p.Ser84Asn	-
132322	G	C	0.152427	missense_variant	rr-1	Non-core gene	p.Asn57Lys	+
132599	T	G	0.003296	upstream_gene_variant	-	-	-	-
132607	T	G	0.0048	upstream_gene_variant	-	-	-	-
