## Supplementary Table 3 for "Genomic Diversity in a Population of Spodoptera frugiperda Nucleopolyhedrovirus"

SV_Class	Pos_Delly	Pos_Lumpy	Size_Delly	Size_Lumpy	Freq_Delly	Freq_Lumpy	Reads_supp_Delly	Reads_supp_Lumpy
Deletion	6505	6506	36498	36496	0.0003	0.00044	16	23
Deletion	9548	9562	324	309	0.00069	0.00019	36	10
Deletion	13603	13603	54189	54188	0.0013	0.00051	69	30
Deletion	12600	12609	316	306	0.00022	0.00011	12	6
Deletion	21336	21336	4756	4755	0.0089	0.0035	465	181
Deletion	24401	24402	1691	1689	0.012	0.0056	639	293
Deletion	33629	33639	466	455	0.0017	0.0008	89	42
Inversion	50168	50191	52832	52808	0.16	0.0089	8610	467
Deletion	53651	53666	529	513	0.0066	0.0023	345	121
Deletion	73264	73275	403	391	0.0021	0.00076	110	40
Duplication	80710	80689	9826	9853	0.000095	0.00059	5	31
Duplication	104708	104707	4330	4331	0.00019	0.0004	10	21
Duplication	121445	121444	5001	5007	0.000095	0.00038	5	20
