## Supplementary Table 4 for "Genomic Diversity in a Population of Spodoptera frugiperda Nucleopolyhedrovirus"

Alignment_position	3AP2	NicB	19	NicG	Colombian	ARG-M
363	0	1	1	1	1	1
543	0	0	0	0	0	1
1169	0	0	1	0	1	0
1170	0	0	1	0	1	0
1325	0	0	1	0	0	0
1396	0	0	0	0	1	0
1865	0	0	1	0	0	0
2283	0	1	1	1	0	1
2462	0	1	1	1	1	1
2627	0	1	0	1	0	1
2646	0	1	1	1	1	1
2822	0	1	1	1	1	1
3240	0	1	0	1	0	1
3405	0	1	1	1	1	1
3503	0	0	0	0	1	0
3509	0	0	0	0	1	0
3517	0	0	0	0	1	0
3534	0	0	0	0	0	1
3692	0	0	0	0	1	0
4005	0	0	1	0	0	0
4008	0	0	1	0	0	0
4083	0	1	0	1	0	0
4098	0	1	1	1	1	1
4695	0	0	0	0	0	1
4725	0	1	0	1	0	0
4739	0	0	0	0	0	1
4747	0	0	1	0	0	0
4792	0	0	1	0	0	0
4802	0	0	0	0	0	1
5266	0	1	1	1	0	1
5554	0	0	0	0	1	0
5782	0	0	0	0	1	0
5827	0	1	0	1	0	1
5830	0	1	1	1	1	1
6001	0	1	0	1	0	1
6051	0	0	0	0	1	0
6181	0	0	0	0	1	0
6407	0	0	1	0	0	0
6556	0	1	1	1	0	0
6640	0	0	0	0	1	0
6694	0	0	0	0	1	0
6737	0	1	0	1	1	0
6842	0	1	1	1	1	1
6848	0	1	1	1	1	0
6934	0	0	0	0	1	0
6996	0	0	0	0	1	0
7259	0	0	1	0	0	0
7298	0	1	0	1	0	0
7397	0	0	0	0	1	0
7709	0	1	1	1	1	1
7841	0	1	0	1	0	0
8072	0	1	0	1	0	1
8190	0	0	0	0	1	0
8457	0	0	0	0	1	0
8496	0	1	1	1	1	1
8512	0	0	1	0	0	0
8691	0	1	0	1	1	1
8715	0	1	1	1	0	1
8873	0	1	0	1	1	1
9076	0	0	1	0	0	0
9358	0	0	1	0	1	0
9385	0	0	1	0	0	0
9410	0	0	0	0	1	0
9441	0	1	1	1	0	1
9559	0	0	0	0	1	0
9667	0	1	0	1	1	1
9675	0	0	0	0	1	0
9697	0	0	0	0	1	0
9707	0	0	0	0	1	0
9729	0	0	0	0	1	0
9763	0	0	1	0	0	0
9796	0	0	0	0	1	0
9833	0	0	1	0	0	0
9860	0	1	0	1	1	1
9954	0	0	0	0	1	0
10013	0	0	1	0	1	0
10163	0	0	0	0	1	0
10322	0	0	0	0	1	0
10430	0	0	0	0	1	0
10432	0	0	1	0	0	0
10558	0	1	1	1	1	1
10656	0	1	1	1	1	1
10953	0	1	0	1	0	0
11009	0	1	1	1	1	1
11084	0	1	1	1	1	1
11334	0	1	0	1	0	1
11361	0	0	1	0	0	0
11658	0	0	0	0	1	0
11688	0	0	0	0	1	0
11874	0	1	1	1	1	1
11898	0	1	1	1	0	1
11943	0	0	0	0	1	0
12042	0	1	0	1	1	1
12273	0	0	1	0	0	0
12336	0	0	0	0	1	0
12456	0	0	0	0	1	0
12510	0	0	0	0	0	1
12525	0	0	1	0	0	0
12819	0	0	0	0	1	1
12946	0	1	1	1	1	0
12948	0	1	1	1	1	0
12966	0	0	1	0	0	0
13275	0	1	0	1	0	0
13353	0	0	0	0	1	0
13359	0	0	0	0	1	0
13437	0	0	0	0	1	0
13827	0	1	1	1	1	1
13971	0	0	0	0	1	0
13976	0	0	0	0	1	0
14055	0	1	0	1	0	1
14214	0	1	0	1	0	1
14334	0	0	1	0	0	0
14340	0	0	1	0	0	0
14376	0	0	0	0	1	0
14803	0	1	0	1	0	1
15041	0	0	0	0	0	1
15170	0	0	0	0	1	0
15278	0	1	0	1	0	0
15498	0	0	0	0	0	1
15506	0	0	0	0	1	1
15615	0	0	1	0	0	1
15771	0	0	0	0	1	0
15786	0	1	0	1	1	0
15813	0	0	0	0	0	1
15821	0	1	0	1	0	0
15912	0	0	1	0	0	0
15917	0	0	0	0	1	0
15937	0	0	1	0	0	0
16005	0	1	0	1	0	0
16017	0	0	1	0	0	1
16056	0	0	0	0	0	1
16251	0	1	1	1	1	1
16410	0	1	0	1	1	0
16428	0	1	1	1	1	0
16441	0	0	0	0	1	0
16442	0	0	0	0	1	0
16530	0	0	0	0	0	1
16624	0	1	1	1	1	1
16630	0	1	1	1	1	1
16631	0	1	1	1	1	1
16659	0	1	0	1	0	1
17143	0	1	1	1	1	1
17153	0	1	1	1	1	1
17220	0	0	1	0	0	0
17653	0	1	1	1	0	1
17773	0	1	0	1	0	0
17880	0	1	0	1	0	0
17970	0	1	1	1	1	1
18111	0	1	0	1	0	0
18201	0	1	0	1	0	0
18414	0	1	1	1	1	1
18486	0	1	1	1	1	0
18546	0	0	1	0	0	1
18591	0	0	1	0	0	0
18648	0	0	1	0	0	0
18786	0	1	1	1	1	1
18934	0	0	0	0	1	0
18936	0	0	0	0	1	0
18941	0	1	0	1	1	1
18943	0	1	0	1	1	1
19078	0	0	0	0	1	0
19265	0	1	0	1	0	0
19266	0	1	0	1	0	0
19271	0	1	1	1	1	1
19289	0	1	0	1	0	0
19349	0	1	0	1	0	0
19403	0	1	0	1	0	1
19406	0	0	0	0	1	0
19430	0	1	0	1	0	1
19630	0	0	0	0	1	0
19653	0	0	0	0	1	0
19828	0	1	1	1	0	0
19865	0	0	0	0	1	1
19893	0	1	1	1	1	1
19895	0	1	1	1	1	1
19922	0	1	1	1	1	1
19959	0	0	1	0	0	0
19990	0	0	1	0	0	0
20024	0	0	1	0	0	0
20027	0	0	0	0	1	0
20047	0	0	0	0	1	0
20054	0	0	0	0	1	0
20247	0	1	0	1	0	1
20454	0	1	1	1	0	1
20499	0	1	1	1	0	1
20511	0	1	1	1	0	1
20529	0	1	0	1	0	1
20736	0	1	1	1	0	1
20769	0	0	0	0	1	0
20868	0	0	0	0	1	0
20892	0	0	1	0	1	0
20904	0	0	0	0	1	0
21051	0	0	0	0	1	0
21264	0	1	1	1	1	1
21322	0	1	0	1	0	1
21460	0	0	0	0	1	0
21664	0	1	1	1	1	0
21702	0	1	0	1	1	0
21729	0	1	0	1	1	0
21732	0	1	0	1	1	0
21733	0	1	0	1	1	0
21738	0	0	0	0	1	0
21747	0	0	0	0	1	0
21757	0	0	0	0	1	0
21759	0	0	0	0	1	0
21762	0	0	0	0	1	0
21763	0	0	0	0	1	0
21764	0	0	0	0	1	0
21766	0	0	0	0	1	0
21768	0	0	0	0	1	0
21769	0	0	0	0	1	0
21771	0	0	0	0	1	0
21772	0	0	0	0	1	0
21774	0	0	0	0	1	0
21776	0	0	0	0	1	0
21777	0	0	0	0	1	0
21778	0	0	0	0	1	0
21780	0	0	0	0	1	0
21787	0	0	0	0	1	0
21788	0	0	0	0	1	0
21789	0	0	0	0	1	0
21797	0	0	0	0	1	0
21798	0	0	0	0	1	0
21799	0	0	0	0	1	0
21800	0	0	0	0	1	0
21801	0	0	0	0	1	0
21842	0	0	0	0	1	0
21844	0	0	0	0	1	0
21845	0	0	0	0	1	0
21846	0	0	0	0	1	0
21847	0	0	0	0	1	0
21848	0	0	0	0	1	0
21849	0	0	0	0	1	0
21856	0	0	0	0	1	0
21857	0	0	0	0	1	0
21858	0	0	0	0	1	0
21859	0	0	0	0	1	0
21862	0	0	0	0	1	0
21863	0	0	0	0	1	0
21864	0	0	0	0	1	0
21868	0	0	0	0	1	0
21869	0	0	0	0	1	0
21871	0	0	0	0	1	0
21883	0	0	0	0	1	0
21886	0	0	0	0	1	0
21887	0	0	0	0	1	0
21888	0	0	0	0	1	0
21890	0	0	0	0	1	0
21891	0	0	0	0	1	0
21892	0	0	0	0	1	0
21895	0	0	0	0	1	0
21897	0	0	0	0	1	0
21898	0	0	0	0	1	0
21899	0	0	0	0	1	0
21901	0	0	0	0	1	0
21903	0	0	0	0	1	0
21910	0	0	0	0	1	0
21914	0	0	0	0	1	0
21920	0	0	0	0	1	0
21922	0	0	0	0	1	0
21924	0	0	0	0	1	0
21925	0	0	0	0	1	0
21927	0	0	0	0	1	0
21931	0	0	0	0	1	0
21950	0	0	0	0	1	0
21953	0	0	0	0	1	0
21954	0	0	0	0	1	0
21956	0	0	0	0	1	0
21957	0	0	0	0	1	0
21958	0	0	0	0	1	0
21959	0	0	0	0	1	0
21968	0	0	0	0	1	0
21970	0	0	0	0	1	0
21972	0	0	0	0	1	0
21973	0	0	0	0	1	0
21974	0	0	0	0	1	0
21975	0	0	0	0	1	0
21977	0	0	0	0	1	0
21981	0	0	0	0	1	0
21982	0	1	0	1	2	0
21995	0	0	0	0	1	0
21997	0	0	0	0	1	0
21998	0	0	0	0	1	0
22001	0	0	0	0	1	0
22002	0	0	0	0	1	0
22003	0	0	0	0	1	0
22004	0	0	0	0	1	0
22007	0	0	0	0	1	0
22009	0	0	0	0	1	0
22010	0	0	0	0	1	0
22011	0	0	0	0	1	0
22014	0	0	0	0	1	0
22016	0	0	0	0	1	0
22018	0	0	0	0	1	0
22019	0	0	0	0	1	0
22020	0	0	0	0	1	0
22023	0	0	0	0	1	0
22039	0	0	0	0	1	0
22040	0	0	0	0	1	0
22045	0	0	0	0	1	0
22046	0	0	0	0	1	0
22047	0	0	0	0	1	0
22050	0	0	0	0	1	0
22052	0	0	0	0	1	0
22053	0	0	0	0	1	0
22056	0	0	0	0	1	0
22064	0	0	0	0	1	0
22065	0	0	0	0	1	0
22066	0	0	0	0	1	0
22073	0	0	0	0	1	0
22084	0	0	0	0	1	0
22087	0	0	0	0	1	0
22093	0	0	0	0	1	0
22096	0	0	1	0	1	0
22098	0	0	0	0	1	0
22100	0	0	0	0	1	0
22102	0	0	0	0	1	0
22107	0	0	0	0	1	0
22124	0	0	0	0	1	0
22126	0	0	0	0	1	0
22130	0	0	0	0	1	0
22131	0	0	0	0	1	0
22135	0	0	0	0	1	0
22136	0	0	0	0	1	0
22137	0	0	0	0	1	0
22139	0	0	0	0	1	0
22143	0	0	0	0	1	0
22288	0	0	0	0	1	0
22293	0	0	0	0	1	0
22297	0	0	0	0	1	0
22298	0	0	0	0	1	0
22299	0	0	0	0	1	0
22301	0	0	0	0	1	0
22302	0	0	0	0	1	0
22303	0	0	0	0	1	0
22304	0	0	0	0	1	0
22305	0	0	0	0	1	0
22306	0	0	0	0	1	0
22307	0	0	0	0	1	0
22308	0	0	0	0	1	0
22309	0	0	0	0	1	0
22310	0	0	0	0	1	0
22314	0	0	0	0	1	0
22315	0	0	0	0	1	0
22317	0	0	0	0	1	0
22318	0	0	0	0	1	0
22329	0	0	0	0	1	0
22330	0	0	0	0	1	0
22355	0	0	0	0	1	0
22356	0	0	0	0	1	0
22360	0	0	0	0	1	0
22363	0	0	0	0	1	0
22364	0	0	0	0	1	0
22365	0	0	0	0	1	0
22368	0	0	0	0	1	0
22369	0	0	0	0	1	0
22374	0	0	0	0	1	0
22382	0	0	0	0	1	0
22386	0	0	0	0	1	0
22387	0	0	0	0	1	0
22397	0	0	0	0	1	0
22398	0	0	0	0	1	0
22400	0	0	0	0	1	0
22402	0	0	0	0	1	0
22403	0	0	0	0	1	0
22404	0	0	0	0	1	0
22406	0	0	0	0	1	0
22407	0	0	0	0	1	0
22410	0	1	1	1	1	1
22412	0	0	0	0	1	0
22414	0	0	0	0	1	0
22415	0	0	0	0	1	0
22419	0	0	0	0	1	0
22422	0	0	0	0	1	0
22423	0	0	0	0	1	0
22425	0	0	0	0	1	0
22426	0	0	0	0	1	0
22427	0	0	0	0	1	0
22429	0	0	0	0	1	0
22430	0	0	0	0	1	0
22432	0	0	0	0	1	0
22435	0	0	0	0	1	0
22436	0	0	0	0	1	0
22458	0	0	0	0	1	0
22463	0	0	0	0	1	0
22466	0	0	0	0	1	0
22468	0	0	0	0	1	0
22494	0	0	0	0	1	0
22495	0	0	1	0	2	0
22496	0	0	0	0	1	0
22498	0	0	0	0	1	0
22502	0	0	0	0	1	0
22504	0	0	0	0	1	0
22507	0	0	0	0	1	0
22508	0	0	0	0	1	0
22510	0	0	0	0	1	0
22537	0	0	0	0	1	0
22538	0	0	0	0	1	0
22543	0	0	0	0	1	0
22545	0	0	0	0	1	0
22566	0	0	0	0	1	0
22568	0	0	0	0	1	0
22569	0	0	0	0	1	0
22571	0	0	0	0	1	0
22573	0	0	0	0	1	0
22574	0	0	0	0	1	0
22575	0	0	0	0	1	0
22581	0	0	0	0	1	0
22582	0	0	0	0	1	0
22583	0	0	0	0	1	0
22584	0	0	0	0	1	0
22585	0	0	0	0	1	0
22586	0	0	0	0	1	0
22587	0	0	0	0	1	0
22588	0	0	0	0	1	0
22589	0	0	0	0	1	0
22591	0	0	0	0	1	0
22594	0	0	0	0	1	0
22597	0	0	0	0	1	0
22598	0	0	0	0	1	0
22600	0	0	0	0	1	0
22604	0	0	0	0	1	0
22639	0	0	0	0	1	0
22641	0	0	0	0	1	0
22642	0	0	0	0	1	0
22646	0	0	0	0	1	0
22673	0	0	0	0	1	0
22675	0	0	0	0	1	0
22680	0	0	0	0	1	0
22683	0	0	0	0	1	0
22684	0	0	0	0	1	0
22685	0	0	0	0	1	0
22686	0	0	0	0	1	0
22688	0	0	0	0	1	0
22690	0	0	0	0	1	0
22691	0	0	0	0	1	0
22693	0	0	0	0	1	0
22694	0	0	0	0	1	0
22695	0	0	0	0	1	0
22696	0	0	0	0	1	0
22714	0	0	0	0	1	0
22715	0	0	0	0	1	0
22718	0	0	0	0	1	0
22721	0	0	0	0	1	0
22724	0	0	0	0	1	0
22725	0	0	0	0	1	0
22727	0	0	0	0	1	0
22732	0	0	0	0	1	0
22733	0	0	0	0	1	0
22736	0	0	0	0	1	0
22739	0	0	0	0	1	0
22740	0	0	0	0	1	0
22762	0	0	0	0	1	0
22765	0	0	0	0	1	0
22766	0	0	0	0	1	0
22770	0	0	0	0	1	0
22772	0	0	0	0	1	0
22773	0	0	0	0	1	0
22774	0	0	0	0	1	0
22775	0	0	0	0	1	0
22778	0	0	0	0	1	0
22779	0	0	0	0	1	0
22780	0	0	0	0	1	0
22781	0	0	0	0	1	0
22782	0	0	0	0	1	0
22784	0	0	0	0	1	0
22785	0	0	0	0	1	0
22789	0	0	0	0	1	0
22790	0	0	0	0	1	0
22792	0	0	0	0	1	0
22793	0	0	0	0	1	0
22794	0	0	0	0	1	0
22800	0	0	0	0	1	0
22803	0	0	0	0	1	0
22804	0	0	0	0	1	0
22951	0	0	0	0	1	0
22952	0	0	0	0	1	0
22957	0	0	0	0	1	0
22961	0	0	0	0	1	0
22963	0	0	0	0	1	0
22964	0	0	0	0	1	0
22965	0	0	0	0	1	0
23006	0	0	0	0	1	0
23007	0	0	0	0	0	1
23008	0	0	0	0	1	0
23011	0	0	0	0	1	0
23012	0	0	0	0	1	0
23013	0	0	0	0	1	0
23014	0	0	0	0	1	0
23015	0	0	0	0	1	0
23018	0	0	0	0	1	0
23019	0	0	0	0	1	0
23020	0	0	0	0	1	0
23021	0	0	0	0	1	0
23022	0	0	0	0	1	0
23023	0	0	0	0	1	0
23025	0	0	0	0	1	0
23026	0	0	0	0	1	0
23027	0	0	0	0	1	0
23075	0	0	0	0	1	0
23076	0	0	0	0	1	0
23077	0	0	0	0	1	0
23079	0	0	0	0	1	0
23086	0	0	0	0	1	0
23087	0	0	0	0	1	0
23090	0	0	0	0	1	0
23108	0	0	0	0	1	0
23112	0	0	0	0	1	0
23113	0	0	0	0	1	0
23118	0	0	0	0	1	0
23119	0	0	0	0	1	0
23121	0	0	0	0	1	0
23123	0	0	0	0	1	0
23124	0	0	0	0	1	0
23126	0	0	0	0	1	0
23137	0	0	0	0	1	0
23138	0	0	0	0	1	0
23139	0	0	0	0	1	0
23142	0	0	0	0	1	0
23145	0	0	0	0	1	0
23146	0	0	0	0	1	0
23149	0	0	0	0	1	0
23152	0	0	0	0	1	0
23153	0	0	0	0	1	0
23154	0	0	0	0	1	0
23158	0	0	0	0	1	0
28916	0	1	1	1	1	1
29201	0	0	0	0	1	0
29210	0	1	0	1	0	0
29225	0	0	0	0	1	0
29291	0	0	0	0	0	1
29375	0	0	1	0	1	1
29418	0	1	1	1	1	1
29538	0	0	0	0	0	1
29691	0	0	0	0	0	1
29792	0	0	1	0	0	1
29816	0	1	1	1	1	0
29822	0	1	1	1	1	0
29840	0	1	1	1	1	0
29873	0	0	0	0	0	1
30020	0	0	1	0	0	0
30083	0	0	1	0	0	0
30104	0	0	0	0	0	1
30113	0	0	1	0	0	0
30239	0	0	1	0	0	0
30308	0	0	1	0	1	0
30312	0	0	1	0	0	0
30547	0	1	0	1	0	1
30567	0	1	0	1	0	1
31013	0	1	1	1	1	0
31044	0	0	0	0	0	1
31066	0	1	1	1	0	1
31118	0	1	1	1	1	1
31125	0	1	1	1	1	1
31167	0	1	1	1	0	0
31184	0	0	1	0	1	0
31198	0	0	1	0	0	0
31279	0	0	1	0	1	0
31286	0	0	1	0	1	0
31314	0	1	0	1	1	0
31530	0	1	1	1	1	1
31785	0	0	0	0	1	0
31950	0	1	0	1	0	0
31973	0	1	0	1	0	1
31978	0	1	0	1	0	1
31985	0	1	0	1	0	1
32029	0	1	0	1	0	1
32037	0	1	0	1	0	1
32189	0	1	1	1	1	1
32306	0	1	1	1	1	1
32595	0	1	0	1	1	1
33103	0	0	1	0	0	0
33104	0	0	1	0	0	0
33434	0	0	1	0	0	0
33437	0	0	0	0	1	0
33494	0	1	1	1	1	1
33841	0	1	0	1	0	1
34652	0	1	0	1	1	1
34688	0	0	1	0	0	0
34694	0	0	1	0	0	0
34742	0	0	0	0	1	0
35543	0	0	0	0	1	0
35560	0	0	0	0	1	0
35587	0	0	0	0	1	0
35687	0	0	0	0	1	0
35707	0	0	0	0	1	0
35818	0	0	0	0	1	0
36011	0	0	1	0	1	0
36226	0	0	1	0	0	0
36268	0	0	1	0	0	0
36295	0	1	0	1	1	1
36298	0	1	0	1	1	1
36385	0	0	0	0	1	0
36520	0	1	0	1	0	1
37031	0	1	1	1	1	1
37043	0	0	1	0	0	0
37100	0	1	1	1	1	1
37135	0	0	0	0	0	1
37178	0	1	0	1	0	0
37184	0	1	1	1	0	1
37367	0	1	0	1	0	1
37493	0	1	0	1	0	1
37496	0	1	0	1	0	1
37538	0	0	1	0	0	0
37562	0	1	0	1	1	1
37637	0	1	1	1	1	1
37748	0	1	0	1	0	0
37859	0	1	1	1	1	0
37955	0	0	0	0	0	1
37970	0	1	1	1	1	1
38022	0	1	1	1	1	0
38243	0	0	1	0	0	0
38293	0	0	1	0	0	0
38299	0	1	1	1	1	0
38309	0	0	1	0	0	0
38316	0	1	0	1	1	1
38329	0	0	0	0	0	1
38342	0	0	0	0	1	0
38394	0	1	1	1	0	1
38424	0	1	0	1	0	1
38757	0	0	0	0	0	1
38769	0	0	1	0	0	0
38782	0	0	0	1	0	0
38784	0	0	0	0	0	1
38820	0	0	0	0	0	1
38898	0	1	0	1	1	1
39258	0	1	1	1	1	1
39320	0	1	1	1	1	1
39507	0	1	0	1	0	1
39510	0	1	0	1	0	1
39539	0	0	0	0	1	0
39614	0	0	1	0	0	0
39624	0	1	1	1	0	1
39840	0	1	1	1	1	1
39888	0	1	1	1	1	1
40067	0	0	0	0	0	1
40085	0	1	1	1	1	1
40104	0	0	0	0	1	0
40374	0	0	0	0	1	0
40383	0	0	1	0	0	0
40392	0	0	1	0	1	0
40393	0	0	1	0	1	0
40409	0	0	1	0	0	0
40425	0	0	1	0	0	0
40435	0	0	1	0	0	0
40456	0	1	1	1	1	1
40497	0	0	0	0	0	1
40501	0	0	1	0	1	1
40510	0	0	1	0	1	1
40553	0	0	0	0	1	0
40554	0	0	0	0	1	0
40599	0	0	1	0	0	0
40665	0	0	1	0	1	2
40666	0	0	1	0	1	0
40678	0	0	1	0	1	1
40687	0	0	1	0	1	1
40688	0	0	1	0	1	1
40695	0	1	1	1	1	1
40701	0	1	1	1	1	1
40703	0	1	1	1	1	1
40705	0	1	1	1	1	1
40707	0	1	0	1	0	0
40719	0	1	1	1	1	1
40720	0	0	1	0	1	1
40723	0	1	1	1	1	1
40732	0	1	1	1	0	0
40741	0	0	0	0	1	1
40748	0	1	1	1	1	1
40749	0	1	1	1	0	0
40764	0	0	0	0	1	1
40775	0	0	0	0	1	1
40798	0	0	0	0	1	0
40799	0	0	0	0	1	0
40805	0	0	0	0	1	0
40806	0	0	0	0	1	0
40807	0	0	0	0	1	0
40808	0	0	0	0	1	0
40810	0	0	0	0	1	0
40813	0	0	0	0	1	0
40814	0	0	0	0	1	0
40818	0	0	0	0	1	0
40826	0	0	1	0	1	0
40836	0	1	0	1	0	0
40839	0	0	0	0	1	0
40849	0	0	1	0	1	1
40922	0	1	0	1	1	0
40925	0	1	1	1	1	1
40991	0	0	1	0	0	0
41228	0	0	1	0	0	0
41642	0	0	0	0	1	0
41717	0	1	0	1	0	1
41775	0	0	1	0	0	0
41822	0	0	0	0	1	0
41906	0	0	1	0	0	0
41912	0	0	1	0	0	0
41960	0	0	0	0	1	0
42080	0	1	0	1	1	1
42122	0	0	0	0	1	0
42377	0	0	1	0	0	0
42411	0	0	1	0	0	0
42554	0	0	1	0	0	0
42741	0	0	1	0	0	0
42960	0	0	0	0	1	0
43159	0	1	0	1	0	1
43187	0	1	1	1	1	1
43276	0	1	1	1	1	1
43474	0	0	0	0	1	0
43485	0	0	0	0	1	0
43557	0	1	0	1	1	0
43632	0	1	0	1	1	0
43777	0	0	1	0	0	0
43980	0	0	1	0	1	0
44184	0	1	0	1	1	0
44186	0	1	0	1	0	0
44229	0	0	0	0	0	1
44242	0	0	1	0	1	0
44254	0	1	1	1	0	0
44262	0	1	0	1	0	0
44635	0	0	1	0	0	0
44802	0	0	1	0	0	0
44937	0	0	0	0	1	0
44949	0	0	1	0	0	0
44955	0	0	1	0	0	0
45036	0	0	0	0	1	0
45215	0	1	1	1	0	1
45453	0	0	1	0	0	0
45459	0	0	1	0	0	0
45898	0	0	0	0	1	0
46399	0	0	1	0	0	0
46429	0	0	0	0	0	1
46495	0	0	1	0	1	0
46655	0	0	0	0	1	0
46828	0	0	1	0	0	1
46849	0	0	1	0	0	1
46955	0	0	1	0	0	0
46957	0	0	0	0	1	0
46960	0	1	1	1	1	1
46978	0	0	0	0	1	0
47162	0	0	0	0	0	1
47396	0	0	0	0	0	1
47406	0	0	1	0	0	0
47407	0	0	1	0	0	0
47408	0	0	1	0	0	0
47418	0	1	1	1	1	1
47448	0	0	0	0	0	1
47483	0	0	0	0	1	0
47516	0	1	0	1	1	0
47768	0	0	0	0	1	0
47910	0	1	1	1	1	1
47979	0	1	1	1	0	1
48054	0	1	0	1	0	1
48111	0	1	0	1	0	1
48146	0	1	0	1	1	1
48156	0	0	1	0	0	0
48174	0	0	0	0	0	1
48204	0	0	0	0	0	1
48274	0	0	0	0	1	0
48485	0	1	0	1	1	1
48569	0	1	1	1	1	1
48674	0	0	1	0	0	0
48705	0	0	1	0	0	1
49304	0	0	1	0	0	1
49851	0	1	0	1	0	0
50082	0	1	1	1	1	1
50247	0	0	1	0	0	0
50307	0	0	1	0	0	0
50424	0	1	1	1	1	1
50513	0	0	1	0	0	0
50607	0	0	1	0	1	0
50628	0	0	1	0	0	0
50634	0	0	1	0	0	0
50682	0	1	1	1	1	1
50715	0	0	0	0	0	1
50895	0	1	0	1	1	1
50997	0	1	0	1	0	1
51207	0	0	1	0	0	0
51321	0	1	1	1	1	1
51420	0	0	0	0	1	0
51548	0	0	1	0	0	0
51979	0	1	1	1	1	1
51980	0	1	0	1	0	1
51981	0	1	1	1	1	1
52007	0	0	1	0	0	0
52009	0	0	1	0	0	0
52221	0	0	1	0	0	0
52427	0	0	0	0	1	0
52610	0	1	0	1	0	1
52760	0	1	1	1	1	1
52774	0	0	0	0	0	1
52906	0	0	1	0	0	0
53149	0	0	0	0	1	0
53307	0	1	1	1	1	1
53533	0	1	0	1	0	1
53563	0	0	1	0	0	0
53757	0	1	0	1	0	0
54203	0	0	0	0	1	0
54303	0	1	0	1	0	1
54312	0	0	1	0	0	0
54373	0	0	0	0	1	0
54438	0	1	0	1	1	1
54454	0	0	0	0	1	0
54469	0	0	1	0	1	0
54670	0	0	1	0	1	0
54725	0	0	0	0	1	0
54737	0	0	0	0	1	0
54741	0	0	0	0	1	0
54770	0	0	0	0	1	0
54903	0	0	0	0	0	1
55122	0	0	0	0	1	0
55146	0	0	0	0	1	0
55188	0	0	1	0	1	0
55323	0	1	1	1	0	1
55337	0	1	0	1	0	1
55530	0	0	0	0	0	1
55551	0	0	0	0	0	1
55596	0	0	0	0	1	0
55643	0	1	1	1	1	1
55644	0	0	1	0	0	0
55801	0	1	1	1	1	0
55920	0	0	0	0	0	1
55956	0	0	0	0	0	1
55962	0	0	0	0	0	1
56021	0	0	0	0	0	1
56049	0	0	0	0	0	1
56142	0	1	0	1	0	1
56158	0	0	1	0	0	0
56166	0	1	1	1	1	1
56615	0	1	1	1	1	1
56628	0	1	0	1	0	1
56672	0	1	0	1	0	1
56720	0	0	0	0	1	0
56774	0	1	0	1	1	1
56918	0	0	0	1	0	0
56920	0	0	0	1	0	0
56921	0	0	0	1	0	0
56922	0	0	0	1	0	0
56923	0	0	0	1	0	0
56924	0	0	0	1	0	0
56927	0	0	0	1	0	0
56928	0	0	0	1	0	0
56930	0	0	0	1	0	0
56931	0	0	0	1	0	0
56932	0	0	0	1	0	0
56933	0	0	0	1	0	0
56934	0	0	0	1	0	0
56935	0	0	0	1	0	0
57014	0	0	1	0	0	0
57018	0	0	1	0	1	0
57057	0	1	0	1	0	1
57231	0	0	1	0	0	0
57441	0	0	1	0	0	0
57507	0	0	0	0	1	0
57684	0	1	1	1	1	1
57735	0	0	1	0	0	0
57759	0	1	0	1	0	0
57789	0	0	0	0	1	0
57954	0	0	1	0	0	0
57990	0	0	1	0	0	0
58811	0	1	0	1	1	1
59558	0	0	1	0	0	0
59565	0	0	0	0	1	0
59636	0	1	0	1	1	1
59642	0	0	0	0	1	0
60283	0	1	1	1	1	1
60338	0	0	0	0	1	0
60607	0	0	0	0	1	0
60691	0	0	1	0	1	1
60715	0	1	1	1	1	1
60721	0	0	1	0	1	1
60799	0	0	1	0	1	0
60970	0	1	1	1	1	1
60994	0	1	0	1	0	1
61003	0	1	0	1	1	1
61048	0	0	1	0	0	0
61121	0	0	0	0	1	0
61364	0	1	0	1	1	1
61572	0	0	1	0	0	0
61653	0	0	0	0	1	0
61715	0	0	0	0	1	0
61716	0	0	0	0	1	0
61746	0	1	1	1	1	1
61779	0	0	0	0	1	0
61783	0	0	0	0	1	0
61784	0	0	0	0	1	0
61890	0	0	1	0	1	0
62010	0	1	1	1	1	1
62049	0	0	0	0	1	1
62050	0	1	0	1	1	1
62055	0	1	0	1	0	0
62081	0	1	0	1	0	0
62183	0	1	0	1	0	0
62359	0	0	1	0	0	0
62382	0	0	1	0	0	0
62527	0	1	1	1	1	1
62566	0	1	0	1	0	0
63019	0	0	1	0	1	1
63238	0	0	0	0	0	1
63824	0	1	0	1	0	0
64191	0	0	0	0	1	0
64404	0	0	0	0	0	1
64584	0	0	1	0	1	0
64631	0	0	1	0	0	0
64793	0	1	0	1	0	0
64801	0	1	0	1	0	0
64842	0	0	1	0	1	0
64861	0	0	1	0	1	0
64884	0	1	1	1	1	1
65019	0	1	1	1	1	1
65068	0	0	0	0	1	0
65096	0	1	1	1	1	1
65226	0	0	0	0	1	0
65246	0	1	1	1	0	1
65291	0	1	1	1	0	1
65318	0	1	1	1	1	1
65348	0	0	1	0	1	1
65888	0	1	1	1	0	1
65939	0	1	0	1	1	1
66022	0	1	1	1	1	1
66120	0	0	1	0	0	0
66127	0	0	0	0	1	0
66139	0	0	0	0	1	0
66538	0	0	0	0	1	0
66803	0	0	1	0	0	0
66916	0	0	1	0	0	0
67498	0	1	0	1	1	1
67606	0	1	1	1	1	1
67657	0	0	1	0	0	0
67660	0	0	1	0	0	0
68092	0	1	0	1	1	1
68098	0	0	1	0	1	0
68191	0	1	1	1	1	1
68429	0	0	0	0	1	0
68437	0	1	1	1	1	1
68605	0	1	0	1	0	0
68617	0	0	0	0	1	0
68644	0	1	0	1	0	1
68863	0	1	0	1	1	1
69379	0	0	0	0	1	0
69799	0	1	0	1	1	1
70009	0	0	0	0	1	0
70474	0	1	0	1	1	1
70672	0	1	0	1	1	1
71012	0	1	0	1	0	0
71041	0	0	1	0	0	0
71523	0	1	0	1	0	1
71532	0	0	0	0	1	0
71817	0	0	0	0	1	0
71823	0	0	0	0	1	0
72011	0	1	1	1	1	1
72270	0	1	0	1	0	1
72332	0	1	0	1	0	1
72333	0	1	0	1	0	1
72382	0	1	0	1	0	1
72457	0	1	0	1	1	1
72676	0	1	0	1	0	1
72703	0	1	0	1	1	1
72807	0	0	1	0	0	0
72866	0	1	0	1	0	1
73196	0	1	1	1	1	0
73289	0	0	0	0	1	0
73324	0	0	1	0	0	0
73573	0	0	0	0	1	0
73649	0	1	0	1	0	1
73769	0	0	1	0	0	0
74327	0	1	0	1	1	1
74417	0	0	0	0	1	0
74486	0	1	0	1	1	1
75021	0	0	0	0	1	0
75089	0	1	0	1	1	1
75145	0	1	0	1	0	0
75249	0	0	0	0	0	1
75380	0	0	0	0	1	0
75466	0	0	0	0	1	0
75553	0	0	0	0	1	0
75929	0	0	0	0	1	0
75930	0	0	0	0	1	0
75964	0	0	1	0	0	0
75988	0	1	1	1	1	1
76219	0	0	0	0	1	1
76306	0	0	1	0	0	0
76338	0	0	0	0	1	0
76607	0	0	1	0	0	0
76643	0	1	1	1	1	1
76716	0	1	0	1	0	0
76819	0	0	1	0	0	1
76872	0	0	1	0	0	0
76905	0	0	1	0	0	0
76930	0	0	0	0	1	0
77029	0	1	1	1	0	0
77107	0	0	1	0	0	0
77245	0	1	1	1	1	0
77265	0	1	1	1	1	0
77421	0	0	1	0	0	0
77627	0	1	1	1	1	1
77631	0	1	1	1	1	1
77725	0	1	1	1	0	0
77833	0	0	0	0	1	0
77872	0	1	1	1	1	1
77917	0	0	0	0	1	0
78151	0	0	0	0	1	0
78165	0	1	0	1	0	0
78244	0	1	1	1	1	0
78250	0	1	1	1	1	0
78325	0	0	1	0	1	1
78430	0	0	0	0	1	0
78499	0	1	1	1	1	1
78523	0	1	0	1	0	0
79042	0	1	0	1	0	0
79204	0	1	1	1	1	1
79928	0	0	0	0	0	1
80036	0	1	1	1	1	1
80353	0	1	0	1	0	0
80359	0	1	0	1	0	0
80361	0	1	0	1	0	0
80362	0	1	0	1	0	0
80424	0	0	0	0	0	1
80487	0	0	1	0	1	1
80598	0	0	0	0	1	1
80757	0	1	1	1	1	1
80821	0	0	0	0	1	0
80971	0	0	0	0	1	0
81009	0	0	1	0	0	0
81198	0	0	1	0	0	1
81297	0	1	1	1	1	1
81407	0	0	0	0	1	0
81513	0	0	1	0	1	0
81631	0	0	1	0	0	0
81857	0	1	0	1	0	0
81883	0	1	0	1	0	0
82412	0	0	1	0	0	0
82585	0	0	1	0	1	1
82633	0	0	1	0	1	1
82708	0	0	0	0	1	0
82818	0	0	0	0	1	0
83115	0	1	0	1	0	0
83134	0	1	0	1	0	0
83158	0	0	0	0	1	0
83217	0	1	1	1	0	0
83240	0	0	1	0	1	1
83283	0	0	0	0	1	1
83346	0	1	0	1	0	0
83450	0	0	1	0	0	1
83457	0	0	1	0	0	0
83459	0	0	1	0	0	0
83462	0	0	1	0	0	0
83464	0	0	1	0	0	0
83539	0	1	0	1	0	0
83550	0	1	0	1	0	0
83554	0	0	0	0	1	0
83630	0	0	0	0	0	1
83633	0	1	0	1	0	0
83660	0	0	1	0	0	0
83696	0	1	1	1	1	0
83741	0	1	0	1	0	0
83750	0	1	0	1	0	0
83792	0	1	0	1	0	1
83819	0	1	1	1	1	1
83831	0	1	1	1	0	1
83849	0	1	1	1	0	1
83855	0	1	1	1	1	1
83867	0	1	1	1	1	1
83972	0	0	0	0	1	0
83996	0	0	1	0	1	0
84026	0	0	1	0	1	0
84041	0	0	0	0	1	0
84050	0	0	0	0	1	0
84061	0	0	0	0	1	0
84104	0	1	0	1	0	0
84112	0	0	0	0	1	1
84242	0	1	0	1	0	0
84255	0	0	0	0	1	0
84259	0	0	1	0	0	0
84391	0	0	1	0	0	0
84526	0	0	1	0	0	0
84528	0	0	1	0	0	0
84874	0	0	1	0	0	0
84895	0	0	1	0	0	0
85054	0	0	1	0	1	0
85093	0	1	0	1	0	0
85571	0	0	1	0	1	0
85637	0	1	0	1	0	0
85640	0	0	0	0	1	0
85691	0	1	0	1	1	0
85766	0	0	1	0	0	0
85805	0	0	1	0	0	0
85986	0	0	0	0	1	0
86300	0	1	1	1	1	1
86658	0	1	0	1	0	1
86676	0	0	1	0	0	0
86748	0	0	0	0	1	0
86808	0	1	0	1	1	1
86950	0	1	0	1	0	1
87144	0	1	1	1	1	1
87360	0	0	0	0	1	0
87480	0	1	0	1	0	1
87493	0	0	0	0	1	0
87500	0	0	0	0	1	0
87555	0	0	1	0	0	0
87653	0	1	1	1	1	1
88020	0	1	1	1	1	1
88040	0	0	0	0	1	0
88070	0	0	1	0	1	1
88409	0	1	1	1	1	1
88430	0	0	1	0	0	0
88483	0	1	1	1	1	1
88646	0	1	0	1	1	1
88748	0	1	1	1	1	1
88991	0	1	1	1	0	1
89078	0	1	0	1	0	1
89261	0	1	1	1	1	1
89303	0	1	1	1	1	1
89810	0	1	0	1	0	0
89855	0	0	1	0	1	1
89864	0	0	0	0	1	1
90014	0	0	1	0	0	1
90017	0	1	0	1	1	0
90026	0	0	0	0	0	1
90029	0	0	0	0	0	1
90053	0	0	0	0	0	1
90062	0	1	1	1	1	1
90065	0	1	1	1	1	0
90089	0	1	0	1	1	0
90119	0	0	0	0	0	1
90212	0	0	0	0	1	0
90260	0	1	1	1	1	1
90278	0	0	1	0	1	0
90335	0	0	1	0	0	0
90524	0	0	1	0	0	0
90595	0	0	0	0	1	0
90610	0	0	1	0	0	0
90632	0	0	1	0	1	0
90635	0	0	1	0	0	0
90647	0	1	1	1	1	1
90716	0	0	0	0	1	0
90938	0	1	1	1	0	1
91085	0	1	0	1	0	0
91475	0	1	1	1	1	1
91604	0	1	1	1	1	1
91655	0	1	1	1	1	1
91685	0	1	1	1	1	1
91728	0	0	1	0	1	0
91958	0	0	0	0	1	0
91985	0	0	0	0	1	0
91997	0	0	0	0	1	0
92066	0	1	1	1	0	1
92069	0	1	1	1	0	1
92108	0	0	0	0	1	0
92234	0	1	0	1	0	1
92264	0	0	0	0	1	0
92285	0	0	1	0	0	0
92435	0	0	0	0	1	0
92531	0	0	0	0	1	0
92581	0	1	1	1	1	1
92604	0	1	1	1	1	1
92615	0	0	0	0	1	0
92618	0	1	1	1	1	1
92627	0	1	1	1	0	1
92684	0	0	0	0	0	1
92711	0	0	0	0	1	0
92903	0	0	0	0	0	1
92906	0	0	0	0	0	1
93083	0	0	1	0	0	0
93098	0	1	0	1	0	0
93110	0	0	1	0	0	0
93289	0	0	0	0	1	0
93372	0	1	1	1	0	0
93405	0	1	0	1	0	0
93681	0	0	1	0	0	0
93725	0	1	1	1	1	1
94197	0	1	0	1	0	1
94218	0	1	0	1	0	1
94229	0	0	0	0	1	0
94257	0	1	0	1	0	1
94664	0	1	0	1	0	0
94852	0	1	0	1	0	0
94895	0	0	1	0	0	1
95018	0	0	0	0	0	1
95525	0	1	0	1	0	1
95719	0	0	1	0	0	0
95840	0	1	1	1	1	1
95846	0	1	0	1	1	1
95975	0	0	1	0	0	0
96198	0	0	1	0	0	0
96685	0	1	1	1	1	1
96709	0	0	1	0	0	0
97114	0	1	0	1	0	0
97270	0	0	0	0	0	1
97353	0	0	1	0	0	0
97414	0	0	0	0	1	0
97525	0	0	1	0	1	0
97530	0	0	1	0	1	0
97539	0	0	1	0	1	0
97692	0	0	0	0	0	1
97795	0	0	0	0	1	0
97910	0	1	1	1	1	1
97974	0	0	0	0	0	1
98133	0	1	0	1	0	0
98193	0	0	1	0	1	0
98208	0	0	1	0	1	0
98298	0	1	1	1	1	1
98337	0	1	0	1	0	0
98362	0	0	1	0	0	1
98383	0	1	1	1	1	1
98553	0	1	1	1	0	1
98598	0	1	0	1	0	0
98622	0	0	0	0	1	0
98624	0	0	0	0	1	0
98625	0	0	0	0	1	0
98715	0	0	1	0	0	0
98790	0	0	0	0	1	0
98859	0	0	0	0	0	1
98911	0	1	1	1	1	1
99288	0	0	0	0	1	0
99444	0	0	0	0	1	0
99561	0	0	0	0	0	1
99591	0	0	0	0	1	1
99789	0	0	0	0	1	0
99832	0	0	0	0	1	0
99833	0	0	0	0	1	0
99868	0	0	1	0	1	0
100037	0	0	1	0	0	0
100052	0	1	0	1	0	1
100061	0	1	1	1	1	1
100204	0	0	1	0	0	0
100280	0	0	1	0	0	0
100312	0	0	0	0	1	0
100346	0	0	0	0	1	0
100832	0	0	1	0	0	0
100871	0	0	1	0	0	0
101455	0	0	1	0	0	0
101512	0	1	1	1	1	1
101758	0	0	0	0	1	0
101866	0	1	1	1	1	1
102064	0	1	0	1	0	1
102620	0	0	0	0	1	0
102655	0	0	0	0	1	0
102853	0	1	0	1	0	0
103402	0	0	0	0	1	0
103530	0	0	0	0	1	0
103650	0	1	0	1	1	1
103670	0	1	0	1	1	1
103937	0	0	0	0	1	0
104160	0	0	1	0	0	0
104173	0	0	0	0	1	0
104319	0	0	0	0	1	0
104475	0	0	1	0	0	0
104521	0	0	0	0	1	0
104669	0	1	0	1	0	1
104670	0	1	0	1	0	1
104712	0	0	1	0	0	0
104781	0	0	0	0	1	0
104787	0	0	0	0	1	0
104809	0	0	0	0	1	0
104811	0	0	0	0	1	0
104822	0	1	1	1	0	1
104834	0	0	1	0	1	0
104843	0	0	1	0	1	0
104896	0	1	0	1	0	1
105062	0	0	0	0	1	0
105078	0	0	0	0	1	0
105142	0	0	0	0	1	0
105398	0	1	0	1	1	1
105904	0	0	1	0	0	0
105908	0	0	1	0	0	0
106006	0	1	0	1	0	1
106664	0	0	1	0	0	0
106676	0	0	1	0	0	0
106696	0	0	1	0	0	0
106727	0	0	1	0	0	0
106847	0	0	0	0	1	0
107015	0	0	1	0	0	0
107111	0	1	0	1	1	1
107217	0	0	1	0	1	0
107218	0	0	1	0	1	0
107237	0	0	1	0	1	0
107244	0	0	1	0	1	0
107547	0	0	0	0	1	0
107652	0	0	0	0	1	0
107817	0	1	1	1	1	1
107853	0	1	1	1	1	1
108072	0	0	0	0	1	1
108147	0	0	0	0	1	0
108253	0	1	0	1	0	1
108282	0	1	0	1	0	1
108555	0	1	1	1	1	1
108729	0	0	1	0	0	0
108831	0	1	0	1	1	1
108846	0	1	1	1	1	1
108855	0	1	1	1	1	1
108894	0	0	1	0	1	0
109059	0	1	1	1	1	1
109089	0	1	1	1	1	1
109098	0	1	1	1	1	1
109099	0	1	1	1	1	1
109378	0	0	0	0	1	0
109557	0	0	0	0	1	0
109821	0	1	0	1	1	1
109878	0	1	0	1	0	1
109971	0	0	1	0	1	0
110195	0	0	1	0	0	0
110217	0	0	1	0	0	0
110435	0	0	1	0	0	0
110510	0	1	0	1	1	1
110668	0	1	1	1	0	1
110798	0	0	0	0	1	0
110954	0	0	1	0	0	0
111032	0	1	0	1	0	1
111383	0	1	1	1	1	1
111467	0	0	1	0	1	0
111932	0	0	0	0	1	0
111940	0	0	1	0	1	0
112142	0	0	1	0	0	0
112398	0	0	0	1	0	0
112417	0	0	0	0	0	1
112675	0	1	0	1	0	1
112875	0	1	0	1	0	0
112876	0	1	0	1	0	0
112947	0	1	0	1	0	0
113145	0	0	1	0	0	0
113527	0	0	1	0	0	0
113625	0	0	0	0	0	1
113995	0	1	0	1	0	1
114043	0	1	0	1	0	0
114208	0	1	1	1	1	1
114358	0	1	0	1	0	1
114359	0	1	0	1	0	1
114483	0	1	0	1	1	0
114504	0	0	0	0	1	0
114556	0	0	0	0	0	1
114594	0	1	1	1	1	1
114681	0	1	1	1	0	0
114687	0	1	1	1	1	1
114837	0	0	1	0	1	1
114982	0	0	0	0	0	1
115394	0	0	0	0	1	0
115433	0	0	0	0	1	0
115457	0	0	0	0	1	0
116053	0	1	1	1	1	1
116256	0	1	0	1	0	0
116390	0	0	1	0	0	1
116523	0	0	0	0	1	0
116544	0	1	1	1	1	1
116547	0	1	1	1	1	1
116785	0	0	0	0	0	1
116804	0	0	1	0	0	0
116805	0	0	1	0	0	0
116873	0	0	1	0	0	0
117105	0	1	0	1	0	0
117198	0	0	0	0	0	1
117234	0	1	0	1	0	0
117267	0	1	0	1	0	0
117268	0	1	0	1	0	0
117282	0	1	1	1	1	0
117471	0	0	1	0	0	0
117658	0	1	0	1	0	1
117663	0	0	1	0	1	0
117690	0	0	1	0	1	0
117953	0	1	0	1	0	0
118295	0	1	1	1	1	1
118792	0	0	1	0	0	0
118818	0	1	0	1	0	1
118915	0	1	1	1	0	1
118918	0	1	1	1	0	1
118932	0	0	1	0	0	0
118939	0	0	1	0	0	0
119399	0	0	1	0	0	0
119414	0	0	1	0	0	0
119420	0	0	1	0	0	0
119461	0	0	0	0	1	0
119531	0	0	1	0	0	0
119648	0	0	1	0	0	0
119717	0	0	1	0	0	0
119921	0	1	1	1	1	1
120029	0	0	0	0	1	0
120062	0	0	0	0	1	0
120257	0	0	1	0	0	0
120260	0	1	0	1	0	1
120549	0	0	0	0	0	1
120579	0	0	0	0	0	1
120608	0	0	1	0	0	0
120611	0	0	0	0	0	1
120710	0	1	0	1	1	0
120738	0	1	0	1	1	1
120774	0	0	0	0	1	0
120801	0	0	1	0	0	0
120861	0	1	0	1	0	1
120862	0	1	0	1	0	1
120863	0	1	0	1	0	1
120864	0	1	0	1	0	1
120865	0	1	0	1	0	1
121479	0	1	0	1	1	1
121485	0	1	0	1	1	1
121492	0	0	1	0	0	0
121653	0	0	0	0	1	0
121800	0	1	0	1	0	0
122278	0	1	0	1	0	0
122311	0	1	0	1	0	0
122359	0	0	0	0	0	1
122374	0	0	0	0	0	1
122464	0	0	1	0	0	1
122496	0	1	1	1	1	1
122553	0	0	0	0	0	1
123021	0	0	0	0	1	0
123185	0	1	0	1	1	1
123186	0	1	0	1	1	1
123193	0	0	0	0	0	1
123207	0	1	0	1	0	0
123210	0	0	0	0	0	1
123261	0	0	0	0	0	1
123306	0	1	0	1	0	0
123411	0	1	0	1	1	0
123548	0	1	1	1	1	1
123549	0	1	1	1	1	1
123561	0	1	1	1	1	1
123645	0	1	0	1	1	1
123650	0	1	0	1	1	0
123660	0	1	0	1	1	0
123696	0	0	0	0	0	1
123765	0	1	0	1	0	0
123780	0	0	1	0	0	0
123860	0	0	0	0	0	1
123966	0	0	0	0	0	1
124071	0	0	1	0	0	1
124092	0	0	1	0	0	0
124317	0	0	0	0	1	0
124404	0	1	0	1	0	0
124473	0	1	1	1	1	1
124509	0	1	1	1	0	0
124553	0	1	0	1	0	0
124559	0	1	0	1	0	0
124641	0	1	1	1	0	0
124656	0	0	0	0	1	0
124659	0	1	0	1	1	1
124772	0	1	1	1	1	1
125220	0	0	1	0	1	0
125318	0	0	0	0	0	1
125408	0	1	1	1	1	1
125434	0	0	0	0	0	1
125557	0	1	0	1	0	1
125641	0	0	0	0	1	0
125793	0	0	0	0	0	1
125804	0	0	0	0	1	0
125805	0	0	0	0	1	0
125807	0	0	0	0	1	0
125808	0	0	0	0	1	0
125831	0	1	1	1	1	1
125909	0	1	1	1	1	1
125915	0	1	1	1	1	0
125942	0	1	0	1	1	1
125975	0	0	1	0	0	0
126050	0	1	0	1	0	1
126082	0	1	0	1	0	0
126107	0	0	0	0	0	1
126347	0	1	0	1	1	0
126419	0	1	1	1	1	1
126437	0	0	0	0	1	0
126461	0	0	1	0	0	1
126740	0	0	1	0	0	0
126752	0	1	0	1	0	0
127226	0	0	1	0	0	0
127341	0	0	0	0	0	1
127475	0	0	1	0	0	1
127481	0	0	0	0	0	1
127524	0	0	1	0	0	0
127568	0	0	0	0	1	0
127583	0	1	1	1	0	1
127817	0	1	0	1	0	0
128077	0	0	0	0	0	1
128150	0	0	1	0	0	0
128264	0	1	1	1	0	1
128418	0	1	0	1	0	1
128478	0	0	0	0	1	0
128567	0	1	0	1	1	1
128587	0	0	0	0	1	0
128722	0	0	1	0	0	0
128997	0	0	1	0	0	0
129223	0	0	1	0	1	0
129513	0	1	1	1	1	0
129526	0	1	1	1	1	0
129583	0	0	0	0	1	0
130281	0	0	0	0	1	0
130959	0	0	1	0	1	0
131010	0	0	1	0	0	0
131208	0	0	1	0	1	0
131271	0	1	0	1	0	1
131396	0	0	0	0	1	0
131579	0	0	1	0	0	0
131843	0	1	0	1	0	1
131896	0	0	0	0	1	0
132229	0	0	0	0	1	0
132517	0	1	0	1	0	1
132628	0	0	1	0	0	0
132801	0	0	1	0	0	0
132808	0	1	1	1	1	1
132928	0	0	1	0	0	0
133058	0	0	0	0	1	0
133177	0	0	0	0	1	0
133678	0	0	1	0	0	0
133971	0	1	1	1	1	1
133999	0	0	1	0	0	0
134301	0	0	0	0	1	0
134609	0	0	1	0	0	0
